# An Improved Chromosome-scale Genome Assembly and Population Genetics resource for *Populus tremula*

**DOI:** 10.1101/805614

**Authors:** Kathryn M. Robinson, Bastian Schiffthaler, Hui Liu, Sara M. Westman, Martha Rendón-Anaya, Teitur Ahlgren Kalman, Vikash Kumar, Camilla Canovi, Carolina Bernhardsson, Nicolas Delhomme, Jerry Jenkins, Jing Wang, Niklas Mähler, Kerstin H. Richau, Victoria Stokes, Stuart A’Hara, Joan Cottrell, Kizi Coeck, Tim Diels, Klaas Vandepoele, Chanaka Mannapperuma, Eung-Jun Park, Stephane Plaisance, Stefan Jansson, Pär K. Ingvarsson, Nathaniel R. Street

## Abstract

Aspen (*Populus tremula* L.) is a widely distributed keystone species and a model system for forest tree genomics, with extensive resources developed for population genetics and genomics. Here we present an updated resource comprising a chromosome-scale assembly of *P. tremula* and population genetics and genomics data integrated into the PlantGenIE.org web resource. We demonstrate use of the diverse data types included to explore the genetic basis of natural variation in leaf size and shape as examples of traits with complex genetic architecture.

We present a chromosome-scale genome assembly generated using long-read sequencing, optical and high-density genetic maps containing 39,894 annotated genes with functional annotations for 73,765 transcripts from 37,184 gene loci. We conducted whole-genome resequencing of the Umeå Aspen (UmAsp) collection comprising 227 aspen individuals. We utilised the assembly, the UmAsp re-sequencing data and existing whole genome re-sequencing data from the Swedish Aspen (SwAsp) and Scottish Aspen (ScotAsp) collections to perform genome-wide association analyses (GWAS) using Single Nucleotide Polymorphisms (SNPs) for leaf physiognomy phenotypes. We conducted Assay of Transposase Accessible Chromatin sequencing (ATAC-Seq) and identified genomic regions of accessible chromatin and subset SNPs to these regions, which improved the GWAS detection rate. We identified candidate long non-coding RNAs in leaf samples and quantified their expression in an updated co-expression network (AspLeaf, available in PlantGenIE.org), which we further used to explore the functions of candidate genes identified from the GWAS.

We examined synteny to the reference *P. trichocarpa* assembly and identified *P. tremula*-specific regions. Analysis of whole-genome duplication indicated differential substitution rates for the two *Populus* species, indicating more rapid evolution in *P. tremula*. A GWAS of 26 leaf physiognomy traits and all SNPs in each of the three aspen collections found significant associations for only two traits in ScotAsp collection and one in UmAsp, whereas subsetting SNPs to those in open chromatin regions revealed associations for a further four traits among all three aspen collections. The significant SNPs were associated with genes annotated for developmental and growth functions, which represent candidates for further study. Of particular interest was a 177-kbp region of chromosome 9 harbouring SNPs associated with multiple leaf phenotypes in ScotAsp, with the set of SNPs in linkage disequilibrium explaining 24 to 30 % of the phenotypic variation in leaf indent depth variation.

We have incorporated the assembly, population genetics, genomics and leaf physiognomy GWAS data into the PlantGenIE.org web resource, including updating existing genomics data to the new genome version. This enables easy exploration and visualisation of the genomics data and exploration of GWAS results. We provide all raw and processed data used for the presented analyses to facilitate reuse in future studies.
