## Supplementary material for "An Improved Chromosome-scale Genome Assembly and Population Genetics resource for *Populus tremula*": Supplementary table S1.Plant genomes included in the gene family analysis.xlsx

### Sheet: Legend
Table S1.
Details of the plant genomes included in the gene family analysis.

### Sheet: I. Plant genomes used
Species	Genes	Expansion gene families	Contraction gene families	Reference
Picea abies	66632	5556	2007	(Nystedt et al., 2013)
Pinus taeda	36732	330	9193	(Neale et al., 2014)
Pinus lambertiana	85053	4477	400	(Stevens et al., 2016)
Pseudotsuga menziesii	35880	1902	7192	(Neale et al., 2017)
Gnetum montanum	27491	1197	7064	(Wan et al., 2018)
Ginkgo biloba	41840	2009	6432	(Guan et al., 2016)
Populus trichocarpa	42950	2290	1547	(Tuskan et al., 2006)
Populus tremula	37184	1743	1388	-
Populus tremuloides	35676	597	2849	Lin et al., 2018
Populus tremula x P. tremuloides	26673	502	4132	https://beta.popgenie.org/
Salix purpurea	37865	2978	4678	https://phytozome.jgi.doe.gov
Populus euphratica	38476	2586	3874	(Zhang et al., 2020)
Arabidopsis thaliana	27655	1873	1753	(Kaul et al., 2000)
Eucalyptus grandis	36349	2155	1590	(Myburg et al., 2014)
Xanthoceras sorbifolium	22049	799	8556	https://yellowhorn.plantgenie.org/
Vitis vinifera	26346	1295	1760	(Jaillon et al., 2007)
Physcomitrella patens	32926	2734	15478	(Rensing et al., 2008)
Malus domestica	53922	6094	1460	(Li et al., 2016)
Medicago truncatula	50894	3293	720	(Tang et al., 2014)
Cucumis sativus	21503	566	3321	https://phytozome.jgi.doe.gov
Artemisia annua	63226	5939	2124	(Shen et al., 2018)
Nicotiana tabacum	35519	2960	3245	(Edwards et al., 2017)
Handroanthus impetiginosus	30271	2383	1743	(Silva-Junior et al., 2018)
Mimulus guttatus	28140	1262	1826	(Hellsten et al., 2013)
Camellia sinensis	30173	3091	4381	(Wei et al., 2018)
Malania oleifera	24094	1043	2973	(Xu et al., 2019)
Beta vulgaris	26521	970	11493	(Dohm et al., 2014)
Aquilegia coerulea	30023	1885	10705	(Filiault et al., 2018)
Zostera marina	20450	1389	12158	(Olsen et al., 2016)
Amborella trichopoda	26846	1083	11812	(DePamphilis et al., 2013)
Cinnamomum kanehirae	26531	2394	10843	(Chaw et al., 2019)
Betula pendula	24861	620	4801	(Salojärvi et al., 2017)
