## Supplementary material for "An Improved Chromosome-scale Genome Assembly and Population Genetics resource for *Populus tremula*": Supplementary table S2. DNA-Seq samples.xlsx

### Sheet: Legend
Table S2.
Details of samples from the UmAsp collection for DNA-Seq analysis and details of SwAsp and ScotAsp samples:
I. SwAsp (data described in Rendon-Anaya et al., 2021)
II. ScotAsp (data described in Rendon-Anaya et al., 2021)
III. UmAsp (data generated for this study)

### Sheet: SwAsp
Population name	Genotype	ENA sample title	ENA project/study accession	ENA sample accession	VCF ID
SwAsp	SwAsp001	SwAsp001	PRJNA297202	SAMN04198243	SWASP 001
SwAsp	SwAsp002	SWASP_002	PRJEB42846	SAMEA8938756	SWASP 002
SwAsp	SwAsp003	SwAsp003	PRJNA297202	SAMN05830636	SWASP 003
SwAsp	SwAsp004	SwAsp004	PRJNA297202	SAMN05830637	SWASP 004
SwAsp	SwAsp005	SwAsp005	PRJNA297202	SAMN05830638	SWASP 005
SwAsp	SwAsp006	SWASP_006	PRJEB42846	SAMEA8938757	SWASP 006
SwAsp	SwAsp007	SWASP_007	PRJEB42846	SAMEA8938758	SWASP 007
SwAsp	SwAsp008	SWASP_008	PRJEB42846	SAMEA8938759	SWASP 008
SwAsp	SwAsp009	SwAsp009	PRJNA297202	SAMN04198244	SWASP 009
SwAsp	SwAsp010	SwAsp010	PRJNA297202	SAMN05830639	SWASP 010
SwAsp	SwAsp011	SwAsp011	PRJNA297202	SAMN04198245	SWASP 011
SwAsp	SwAsp012	SwAsp012	PRJNA297202	SAMN05830640	SWASP 012
SwAsp	SwAsp013	SwAsp013	PRJNA297202	SAMN05830641	SWASP 013
SwAsp	SwAsp014	SwAsp014	PRJNA297202	SAMN04198246	SWASP 014
SwAsp	SwAsp015	SwAsp015	PRJNA297202	SAMN05830642	SWASP 015
SwAsp	SwAsp016	SwAsp016	PRJNA297202	SAMN05830643	SWASP 016
SwAsp	SwAsp018	SwAsp018	PRJNA297202	SAMN05830644	NA
SwAsp	SwAsp019	SWASP_019	PRJEB42846	SAMEA8938760	SWASP 019
SwAsp	SwAsp020	SWASP_020	PRJEB42846	SAMEA8938761	SWASP 020
SwAsp	SwAsp021	SwAsp021	PRJNA297202	SAMN04198247	SWASP 021
SwAsp	SwAsp022	SwAsp022	PRJNA297202	SAMN05830645	SWASP 022
SwAsp	SwAsp023	SwAsp023	PRJNA297202	SAMN05830646	SWASP 023
SwAsp	SwAsp024	SwAsp024	PRJNA297202	SAMN05830647	SWASP 024
SwAsp	SwAsp025	SwAsp025	PRJNA297202	SAMN04198248	SWASP 025
SwAsp	SwAsp026	SwAsp026	PRJNA297202	SAMN05830648	SWASP 026
SwAsp	SwAsp027	SWASP_027	PRJEB42846	SAMEA8938762	SWASP 027
SwAsp	SwAsp028	SwAsp028	PRJNA297202	SAMN05830649	NA
SwAsp	SwAsp029	SwAsp029	PRJNA297202	SAMN05830650	NA
SwAsp	SwAsp030	SwAsp030	PRJNA297202	SAMN05830651	SWASP 030
SwAsp	SwAsp031	SWASP_031	PRJEB42846	SAMEA8938763	SWASP 031
SwAsp	SwAsp032	SwAsp032	PRJNA297202	SAMN04198249	SWASP 032
SwAsp	SwAsp033	SwAsp033	PRJNA297202	SAMN04198250	SWASP 033
SwAsp	SwAsp034	SwAsp034	PRJNA297202	SAMN05830652	NA
SwAsp	SwAsp035	SwAsp035	PRJNA297202	SAMN05830653	SWASP 035
SwAsp	SwAsp036	SwAsp036	PRJNA297202	SAMN05830654	SWASP 036
SwAsp	SwAsp037	SwAsp037	PRJNA297202	SAMN05830655	NA
SwAsp	SwAsp038	SwAsp038	PRJNA297202	SAMN05830656	SWASP 038
SwAsp	SwAsp039	SwAsp039	PRJNA297202	SAMN05830657	NA
SwAsp	SwAsp040	SwAsp040	PRJNA297202	SAMN05830658	SWASP 040
SwAsp	SwAsp041	SwAsp041	PRJNA297202	SAMN05830659	SWASP 041
SwAsp	SwAsp042	SwAsp042	PRJNA297202	SAMN05830660	SWASP 042
SwAsp	SwAsp043	SwAsp043	PRJNA297202	SAMN05830661	SWASP 043
SwAsp	SwAsp044	SwAsp044	PRJNA297202	SAMN05830662	SWASP 044
SwAsp	SwAsp045	SwAsp045	PRJNA297202	SAMN04198251	SWASP 045
SwAsp	SwAsp046	NA	NA	NA	NA
SwAsp	SwAsp047	SWASP_047	PRJNA297202	SAMN04198252	SWASP 047
SwAsp	SwAsp048	SWASP_048	PRJEB42846	SAMEA8938764	SWASP 048
SwAsp	SwAsp049	SwAsp049	PRJNA297202	SAMN05830664	NA
SwAsp	SwAsp050	SwAsp050	PRJNA297202	SAMN05830665	SWASP 050
SwAsp	SwAsp051	SwAsp051	PRJNA297202	SAMN05830666	SWASP 051
SwAsp	SwAsp052	SwAsp052	PRJNA297202	SAMN05830667	SWASP 052
SwAsp	SwAsp053	SWASP_053	PRJEB42846	SAMEA8938765	SWASP 053
SwAsp	SwAsp054	SwAsp054	PRJNA297202	SAMN05830668	SWASP 054
SwAsp	SwAsp055	SwAsp055	PRJNA297202	SAMN04198253	SWASP 055
SwAsp	SwAsp056	SwAsp056	PRJNA297202	SAMN05830669	SWASP 056
SwAsp	SwAsp057	SwAsp057	PRJNA297202	SAMN04198254	SWASP 057
SwAsp	SwAsp058	SwAsp058	PRJNA297202	SAMN05830670	SWASP 058
SwAsp	SwAsp059	SwAsp059	PRJNA297202	SAMN05830671	SWASP 059
SwAsp	SwAsp060	SwAsp060	PRJNA297202	SAMN05830672	SWASP 060
SwAsp	SwAsp061	SwAsp061	PRJNA297202	SAMN05830673	SWASP 061
SwAsp	SwAsp062	SwAsp062	PRJNA297202	SAMN05830674	SWASP 062
SwAsp	SwAsp063	SwAsp063	PRJNA297202	SAMN05830675	SWASP 063
SwAsp	SwAsp064	SwAsp064	PRJNA297202	SAMN05830676	SWASP 064
SwAsp	SwAsp065	SwAsp065	PRJNA297202	SAMN05830677	NA
SwAsp	SwAsp066	SwAsp066	PRJNA297202	SAMN05830678	SWASP 066
SwAsp	SwAsp067	SwAsp067	PRJNA297202	SAMN04198255	SWASP 067
SwAsp	SwAsp068	SwAsp068	PRJNA297202	SAMN04198256	SWASP 068
SwAsp	SwAsp069	SwAsp069	PRJNA297202	SAMN05830679	SWASP 069
SwAsp	SwAsp070	SwAsp070	PRJNA297202	SAMN05830680	SWASP 070
SwAsp	SwAsp071	SwAsp071	PRJNA297202	SAMN05830681	NA
SwAsp	SwAsp072	SwAsp072	PRJNA297202	SAMN05830682	NA
SwAsp	SwAsp073	SwAsp073	PRJNA297202	SAMN05830683	SWASP 073
SwAsp	SwAsp074	SwAsp074	PRJNA297202	SAMN05830684	SWASP 074
SwAsp	SwAsp075	NA	NA	NA	NA
SwAsp	SwAsp076	SwAsp076	PRJNA297202	SAMN04198257	SWASP 076
SwAsp	SwAsp077	SwAsp077	PRJNA297202	SAMN05830685	SWASP 077
SwAsp	SwAsp078	SwAsp078	PRJNA297202	SAMN04198258	SWASP 078
SwAsp	SwAsp079	SwAsp079	PRJNA297202	SAMN05830686	SWASP 079
SwAsp	SwAsp080	SwAsp080	PRJNA297202	SAMN05830687	NA
SwAsp	SwAsp081	SwAsp081	PRJNA297202	SAMN05830688	SWASP 081
SwAsp	SwAsp082	SwAsp082	PRJNA297202	SAMN05830689	SWASP 082
SwAsp	SwAsp083	SWASP_083	PRJEB42846	SAMEA8938766	SWASP 083
SwAsp	SwAsp084	SwAsp084	PRJNA297202	SAMN05830690	SWASP 084
SwAsp	SwAsp085	SWASP_085	PRJEB42846	SAMEA8938767	SWASP 085
SwAsp	SwAsp086	SwAsp086	PRJNA297202	SAMN05830691	SWASP 086
SwAsp	SwAsp087	SwAsp087	PRJNA297202	SAMN04198259	SWASP 087
SwAsp	SwAsp088	SwAsp088	PRJNA297202	SAMN04198260	SWASP 088
SwAsp	SwAsp089	SwAsp089	PRJNA297202	SAMN05830692	SWASP 089
SwAsp	SwAsp090	SwAsp090	PRJNA297202	SAMN05830693	SWASP 090
SwAsp	SwAsp091	SwAsp091	PRJNA297202	SAMN05830694	SWASP 091
SwAsp	SwAsp092	SwAsp092	PRJNA297202	SAMN05830695	SWASP 092
SwAsp	SwAsp093	SwAsp093	PRJNA297202	SAMN05830696	SWASP 093
SwAsp	SwAsp094	SwAsp094	PRJNA297202	SAMN05830697	NA
SwAsp	SwAsp095	SwAsp095	PRJNA297202	SAMN05830698	SWASP 095
SwAsp	SwAsp096	SwAsp096	PRJNA297202	SAMN04198261	SWASP 096
SwAsp	SwAsp097	SwAsp097	PRJNA297202	SAMN05830699	SWASP 097
SwAsp	SwAsp098	SwAsp098	PRJNA297202	SAMN04198262	SWASP 098
SwAsp	SwAsp099	SWASP_099	PRJEB42846	SAMEA8938768	SWASP 099
SwAsp	SwAsp100	SWASP_100	PRJEB42846	SAMEA8938769	SWASP 100
SwAsp	SwAsp101	SWASP_101	PRJEB42846	SAMEA8938770	SWASP 101
SwAsp	SwAsp102	SWASP_102	PRJEB42846	SAMEA8938771	SWASP 102
SwAsp	SwAsp103	SwAsp103	PRJNA297202	SAMN04198263	SWASP 103
SwAsp	SwAsp104	SWASP_104	PRJEB42846	SAMEA8938772	SWASP 104
SwAsp	SwAsp105	SWASP_105	PRJEB42846	SAMEA8938773	SWASP 105
SwAsp	SwAsp106	SwAsp106	PRJNA297202	SAMN05830700	SWASP 106
SwAsp	SwAsp107	SWASP_107	PRJEB42846	SAMEA8938774	SWASP 107
SwAsp	SwAsp108	SWASP_108	PRJEB42846	SAMEA8938775	SWASP 108
SwAsp	SwAsp109	SwAsp109	PRJNA297202	SAMN05830701	SWASP 109
SwAsp	SwAsp110	SwAsp110	PRJNA297202	SAMN04198264	SWASP 110
SwAsp	SwAsp111	SwAsp111	PRJNA297202	SAMN04198265	SWASP 111
SwAsp	SwAsp112	SwAsp112	PRJNA297202	SAMN05830702	SWASP 112
SwAsp	SwAsp113	SwAsp113	PRJNA297202	SAMN05830703	SWASP 113
SwAsp	SwAsp114	SwAsp114	PRJNA297202	SAMN04198266	SWASP 114
SwAsp	SwAsp115	SwAsp115	PRJNA297202	SAMN05830704	SWASP 115
SwAsp	SwAsp116	SwAsp116	PRJNA297202	SAMN05830705	SWASP 116

### Sheet: ScotAsp
Population name	Genotype	ENA sample title	ENA project/study accession	ENA sample accession	VCF_ID	ID in Roslin common garden
ScotAsp	ScotAsp_WRSEESK010	UK_WRSEESK010	PRJEB42846	SAMEA8938880	UK WRSEESK010	NA
ScotAsp	ScotAsp_114	UK_WRS114	PRJEB42846	SAMEA8938879	UK WRS114	114
ScotAsp	ScotAsp_112	UK_WRS112	PRJEB42846	SAMEA8938878	UK WRS112	112
ScotAsp	ScotAsp_111	UK_WRS111	PRJEB42846	SAMEA8938877	UK WRS111	111
ScotAsp	ScotAsp_109	UK_WRS109	PRJEB42846	SAMEA8938876	UK WRS109	109
ScotAsp	ScotAsp_104	UK_WRS104	PRJEB42846	SAMEA8938875	UK WRS104	104
ScotAsp	ScotAsp_101	UK_WRS101	PRJEB42846	SAMEA8938874	UK WRS101	101
ScotAsp	ScotAsp_SBOEEPE001	UK_SBOEEPE001	PRJEB42846	SAMEA8938873	UK SBOEEPE001	NA
ScotAsp	ScotAsp_SBOEEEL001	UK_SBOEEEL001	PRJEB42846	SAMEA8938872	UK SBOEEEL001	NA
ScotAsp	ScotAsp_78	UK_SBO78	PRJEB42846	SAMEA8938871	UK SBO78	78
ScotAsp	ScotAsp_73	UK_SBO73	PRJEB42846	SAMEA8938870	UK SBO73	73
ScotAsp	ScotAsp_69	UK_SBO69	PRJEB42846	SAMEA8938869	UK SBO69	69
ScotAsp	ScotAsp_68	UK_SBO68	PRJEB42846	SAMEA8938868	UK SBO68	68
ScotAsp	ScotAsp_67	UK_SBO67	PRJEB42846	SAMEA8938867	UK SBO67	67
ScotAsp	ScotAsp_66	UK_SBO66	PRJEB42846	SAMEA8938866	UK SBO66	66
ScotAsp	ScotAsp_65	UK_SBO65	PRJEB42846	SAMEA8938865	UK SBO65	65
ScotAsp	ScotAsp_146	UK_ERS146	PRJEB42846	SAMEA8938864	UK ERS146	146
ScotAsp	ScotAsp_131	UK_ERS131	PRJEB42846	SAMEA8938863	UK ERS131	131
ScotAsp	ScotAsp_126	UK_ERS126	PRJEB42846	SAMEA8938862	UK ERS126	126
ScotAsp	ScotAsp_123	UK_ERS123	PRJEB42846	SAMEA8938861	UK ERS123	123
ScotAsp	ScotAsp_122	UK_ERS122	PRJEB42846	SAMEA8938860	UK ERS122	122
ScotAsp	ScotAsp_119	UK_ERS119	PRJEB42846	SAMEA8938859	UK ERS119	119
ScotAsp	ScotAsp_108	UK_ERS108	PRJEB42846	SAMEA8938858	UK ERS108	108
ScotAsp	ScotAsp_EEWS006	UK_EEWS006	PRJEB42846	SAMEA8938857	UK EEWS006	NA
ScotAsp	ScotAsp_EEWI003	UK_EEWI003	PRJEB42846	SAMEA8938856	UK EEWI003	NA
ScotAsp	ScotAsp_EEWI002	UK_EEWI002	PRJEB42846	SAMEA8938855	UK EEWI002	NA
ScotAsp	ScotAsp_EEST001	UK_EEST001	PRJEB42846	SAMEA8938854	UK EEST001	NA
ScotAsp	ScotAsp_EESL005	UK_EESL005	PRJEB42846	SAMEA8938853	UK EESL005	NA
ScotAsp	ScotAsp_EELD022	UK_EELD022	PRJEB42846	SAMEA8938852	UK EELD022	NA
ScotAsp	ScotAsp_EELD007	UK_EELD007	PRJEB42846	SAMEA8938851	UK EELD007	NA
ScotAsp	ScotAsp_EEDG037	UK_EEDG037	PRJEB42846	SAMEA8938850	UK EEDG037	NA
ScotAsp	ScotAsp_97	UK_CGM97	PRJEB42846	SAMEA8938849	UK CGM97	97
ScotAsp	ScotAsp_96	UK_CGM96	PRJEB42846	SAMEA8938848	UK CGM96	96
ScotAsp	ScotAsp_95	UK_CGM95	PRJEB42846	SAMEA8938847	UK CGM95	95
ScotAsp	ScotAsp_94	UK_CGM94	PRJEB42846	SAMEA8938846	UK CGM94	94
ScotAsp	ScotAsp_93	UK_CGM93	PRJEB42846	SAMEA8938845	UK CGM93	93
ScotAsp	ScotAsp_90	UK_CGM90	PRJEB42846	SAMEA8938844	UK CGM90	90
ScotAsp	ScotAsp_89	UK_CGM89	PRJEB42846	SAMEA8938843	UK CGM89	89
ScotAsp	ScotAsp_88	UK_CGM88	PRJEB42846	SAMEA8938842	UK CGM88	88
ScotAsp	ScotAsp_87	UK_CGM87	PRJEB42846	SAMEA8938841	UK CGM87	87
ScotAsp	ScotAsp_100	UK_CGM100	PRJEB42846	SAMEA8938840	UK CGM100	100
ScotAsp	ScotAsp_98	UK_Aspen98	PRJEB42846	SAMEA8938839	UK Aspen98	98
ScotAsp	ScotAsp_92	UK_Aspen92	PRJEB42846	SAMEA8938838	UK Aspen92	92
ScotAsp	ScotAsp_91	UK_Aspen91	PRJEB42846	SAMEA8938837	UK Aspen91	91
ScotAsp	ScotAsp_86	UK_Aspen86	PRJEB42846	SAMEA8938836	UK Aspen86	86
ScotAsp	ScotAsp_85	UK_Aspen85	PRJEB42846	SAMEA8938835	UK Aspen85	85
ScotAsp	ScotAsp_84	UK_Aspen84	PRJEB42846	SAMEA8938834	UK Aspen84	84
ScotAsp	ScotAsp_83	UK_Aspen83	PRJEB42846	SAMEA8938833	UK Aspen83	83
ScotAsp	ScotAsp_81	UK_Aspen81	PRJEB42846	SAMEA8938832	UK Aspen81	81
ScotAsp	ScotAsp_79	UK_Aspen79	PRJEB42846	SAMEA8938831	UK Aspen79	79
ScotAsp	ScotAsp_75	UK_Aspen75	PRJEB42846	SAMEA8938830	UK Aspen75	75
ScotAsp	ScotAsp_64	UK_Aspen64	PRJEB42846	SAMEA8938829	UK Aspen64	64
ScotAsp	ScotAsp_58	UK_Aspen58	PRJEB42846	SAMEA8938828	UK Aspen58	58
ScotAsp	ScotAsp_56	UK_Aspen56	PRJEB42846	SAMEA8938827	UK Aspen56	56
ScotAsp	ScotAsp_55	UK_Aspen55	PRJEB42846	SAMEA8938826	UK Aspen55	55
ScotAsp	ScotAsp_54	UK_Aspen54	PRJEB42846	SAMEA8938825	UK Aspen54	54
ScotAsp	ScotAsp_51	UK_Aspen51	PRJEB42846	SAMEA8938824	UK Aspen51	51
ScotAsp	ScotAsp_50	UK_Aspen50	PRJEB42846	SAMEA8938823	UK Aspen50	50
ScotAsp	ScotAsp_49	UK_Aspen49	PRJEB42846	SAMEA8938822	UK Aspen49	49
ScotAsp	ScotAsp_44	UK_Aspen44	PRJEB42846	SAMEA8938821	UK Aspen44	44
ScotAsp	ScotAsp_43	UK_Aspen43	PRJEB42846	SAMEA8938820	UK Aspen43	43
ScotAsp	ScotAsp_39	UK_Aspen39	PRJEB42846	SAMEA8938819	UK Aspen39	39
ScotAsp	ScotAsp_3	UK_Aspen3	PRJEB42846	SAMEA8938818	UK Aspen3	3
ScotAsp	ScotAsp_25	UK_Aspen25	PRJEB42846	SAMEA8938817	UK Aspen25	25
ScotAsp	ScotAsp_15	UK_Aspen15	PRJEB42846	SAMEA8938816	UK Aspen15	15
ScotAsp	ScotAsp_147	UK_Aspen147	PRJEB42846	SAMEA8938815	UK Aspen147	147
ScotAsp	ScotAsp_145	UK_Aspen145	PRJEB42846	SAMEA8938814	UK Aspen145	145
ScotAsp	ScotAsp_144	UK_Aspen144	PRJEB42846	SAMEA8938813	UK Aspen144	144
ScotAsp	ScotAsp_143	UK_Aspen143	PRJEB42846	SAMEA8938812	UK Aspen143	143
ScotAsp	ScotAsp_142	UK_Aspen142	PRJEB42846	SAMEA8938811	UK Aspen142	142
ScotAsp	ScotAsp_141	UK_Aspen141	PRJEB42846	SAMEA8938810	UK Aspen141	141
ScotAsp	ScotAsp_139	UK_Aspen139	PRJEB42846	SAMEA8938809	UK Aspen139	139
ScotAsp	ScotAsp_138	UK_Aspen138	PRJEB42846	SAMEA8938808	UK Aspen138	138
ScotAsp	ScotAsp_137	UK_Aspen137	PRJEB42846	SAMEA8938807	UK Aspen137	137
ScotAsp	ScotAsp_135	UK_Aspen135	PRJEB42846	SAMEA8938806	UK Aspen135	135
ScotAsp	ScotAsp_134	UK_Aspen134	PRJEB42846	SAMEA8938805	UK Aspen134	134
ScotAsp	ScotAsp_132	UK_Aspen132	PRJEB42846	SAMEA8938804	UK Aspen132	132
ScotAsp	ScotAsp_129	UK_Aspen129	PRJEB42846	SAMEA8938803	UK Aspen129	129
ScotAsp	ScotAsp_127	UK_Aspen127	PRJEB42846	SAMEA8938802	UK Aspen127	127
ScotAsp	ScotAsp_121	UK_Aspen121	PRJEB42846	SAMEA8938801	UK Aspen121	121
ScotAsp	ScotAsp_120	UK_Aspen120	PRJEB42846	SAMEA8938800	UK Aspen120	120
ScotAsp	ScotAsp_117	UK_Aspen117	PRJEB42846	SAMEA8938799	UK Aspen117	117
ScotAsp	ScotAsp_116	UK_Aspen116	PRJEB42846	SAMEA8938798	UK Aspen116	116
ScotAsp	ScotAsp_113	UK_Aspen113	PRJEB42846	SAMEA8938797	UK Aspen113	113
ScotAsp	ScotAsp_110	UK_Aspen110	PRJEB42846	SAMEA8938796	UK Aspen110	110
ScotAsp	ScotAsp_106	UK_Aspen106	PRJEB42846	SAMEA8938795	UK Aspen106	106
ScotAsp	ScotAsp_AAREEIJC002	UK_AAREEIJC002	PRJEB42846	SAMEA8938794	UK AAREEIJC002	NA
ScotAsp	ScotAsp_AAREECL021	UK_AAREECL021	PRJEB42846	SAMEA8938793	UK AAREECL021	NA
ScotAsp	ScotAsp_AAREECL003	UK_AAREECL003	PRJEB42846	SAMEA8938792	UK AAREECL003	NA
ScotAsp	ScotAsp_63	UK_AAR63	PRJEB42846	SAMEA8938791	UK AAR63	63
ScotAsp	ScotAsp_62	UK_AAR62	PRJEB42846	SAMEA8938790	UK AAR62	62
ScotAsp	ScotAsp_60	UK_AAR60	PRJEB42846	SAMEA8938789	UK AAR60	60
ScotAsp	ScotAsp_59	UK_AAR59	PRJEB42846	SAMEA8938788	UK AAR59	59
ScotAsp	ScotAsp_82	UK_82	PRJEB42846	SAMEA8938787	UK 82	82
ScotAsp	ScotAsp_80	UK_80	PRJEB42846	SAMEA8938786	UK 80	80
ScotAsp	ScotAsp_76	UK_76	PRJEB42846	SAMEA8938785	UK 76	76
ScotAsp	ScotAsp_74	UK_74	PRJEB42846	SAMEA8938784	UK 74	74
ScotAsp	ScotAsp_72	UK_72	PRJEB42846	SAMEA8938783	UK 72	72
ScotAsp	ScotAsp_61	UK_61	PRJEB42846	SAMEA8938782	UK 61	61
ScotAsp	ScotAsp_57	UK_57	PRJEB42846	SAMEA8938781	UK 57	57
ScotAsp	ScotAsp_5	UK_05	PRJEB42846	SAMEA8938776	UK 57	5
ScotAsp	ScotAsp_48	UK_48	PRJEB42846	SAMEA8938780	UK 48	48
ScotAsp	ScotAsp_107	UK_107	PRJEB42846	SAMEA8938779	UK 107	107
ScotAsp	ScotAsp_105	UK_105	PRJEB42846	SAMEA8938778	UK 105	105
ScotAsp	ScotAsp_102	UK_102	PRJEB42846	SAMEA8938777	UK 102	102
ScotAsp	ScotAsp_1	NA	NA	NA	NA	1
ScotAsp	ScotAsp_2	NA	NA	NA	NA	2
ScotAsp	ScotAsp_6	NA	NA	NA	NA	6
ScotAsp	ScotAsp_7	NA	NA	NA	NA	7
ScotAsp	ScotAsp_9	NA	NA	NA	NA	9
ScotAsp	ScotAsp_10	NA	NA	NA	NA	10
ScotAsp	ScotAsp_11	NA	NA	NA	NA	11
ScotAsp	ScotAsp_13	NA	NA	NA	NA	13
ScotAsp	ScotAsp_16	NA	NA	NA	NA	16
ScotAsp	ScotAsp_17	NA	NA	NA	NA	17
ScotAsp	ScotAsp_18	NA	NA	NA	NA	18
ScotAsp	ScotAsp_19	NA	NA	NA	NA	19
ScotAsp	ScotAsp_20	NA	NA	NA	NA	20
ScotAsp	ScotAsp_21	NA	NA	NA	NA	21
ScotAsp	ScotAsp_23	NA	NA	NA	NA	23
ScotAsp	ScotAsp_24	NA	NA	NA	NA	24
ScotAsp	ScotAsp_26	NA	NA	NA	NA	26
ScotAsp	ScotAsp_27	NA	NA	NA	NA	27
ScotAsp	ScotAsp_28	NA	NA	NA	NA	28
ScotAsp	ScotAsp_30	NA	NA	NA	NA	30
ScotAsp	ScotAsp_31	NA	NA	NA	NA	31
ScotAsp	ScotAsp_32	NA	NA	NA	NA	32
ScotAsp	ScotAsp_33	NA	NA	NA	NA	33
ScotAsp	ScotAsp_34	NA	NA	NA	NA	34
ScotAsp	ScotAsp_35	NA	NA	NA	NA	35
ScotAsp	ScotAsp_36	NA	NA	NA	NA	36
ScotAsp	ScotAsp_37	NA	NA	NA	NA	37
ScotAsp	ScotAsp_38	NA	NA	NA	NA	38
ScotAsp	ScotAsp_40	NA	NA	NA	NA	40
ScotAsp	ScotAsp_41	NA	NA	NA	NA	41
ScotAsp	ScotAsp_42	NA	NA	NA	NA	42
ScotAsp	ScotAsp_46	NA	NA	NA	NA	46
ScotAsp	ScotAsp_47	NA	NA	NA	NA	47
ScotAsp	ScotAsp_70	NA	NA	NA	NA	70
ScotAsp	ScotAsp_71	NA	NA	NA	NA	71
ScotAsp	ScotAsp_77	NA	NA	NA	NA	77
ScotAsp	ScotAsp_99	NA	NA	NA	NA	99
ScotAsp	ScotAsp_103	NA	NA	NA	NA	103
ScotAsp	ScotAsp_115	NA	NA	NA	NA	115
ScotAsp	ScotAsp_118	NA	NA	NA	NA	118
ScotAsp	ScotAsp_124	NA	NA	NA	NA	124
ScotAsp	ScotAsp_125	NA	NA	NA	NA	125
ScotAsp	ScotAsp_128	NA	NA	NA	NA	128
ScotAsp	ScotAsp_130	NA	NA	NA	NA	130
ScotAsp	ScotAsp_133	NA	NA	NA	NA	133
ScotAsp	ScotAsp_136	NA	NA	NA	NA	136
ScotAsp	ScotAsp_140	NA	NA	NA	NA	140

### Sheet: UmAsp
Species	Country	Population name	Genotype	Latitude	Longitude	VCF_ID	ENA PRJEB47451 sample ID
P. tremula	SWEDEN	UmAsp	202.1	63.8093	20.3345	UmAsp_202.1	UmAsp_202.1
P. tremula	SWEDEN	UmAsp	207	63.8103	20.384	UmAsp_207	UmAsp_207
P. tremula	SWEDEN	UmAsp	207.1	63.8123	20.3921	UmAsp_207.1	UmAsp_207.1
P. tremula	SWEDEN	UmAsp	208	63.8159	20.4121	UmAsp_208	UmAsp_208
P. tremula	SWEDEN	UmAsp	209	63.8184	20.4445	UmAsp_209	UmAsp_209
P. tremula	SWEDEN	UmAsp	213	63.8206	20.4501	UmAsp_213	UmAsp_213
P. tremula	SWEDEN	UmAsp	213.1	63.8219	20.4515	UmAsp_213.1	UmAsp_213.1
P. tremula	SWEDEN	UmAsp	214	63.8226	20.4529	UmAsp_214	UmAsp_214
P. tremula	SWEDEN	UmAsp	218	63.8239	20.4551	UmAsp_218	UmAsp_218
P. tremula	SWEDEN	UmAsp	220	63.8323	20.467	UmAsp_220	UmAsp_220
P. tremula	SWEDEN	UmAsp	221	63.8331	20.4679	UmAsp_221	UmAsp_221
P. tremula	SWEDEN	UmAsp	222	63.837	20.4809	UmAsp_222	UmAsp_222
P. tremula	SWEDEN	UmAsp	222.1	63.8386	20.4911	UmAsp_222.1	UmAsp_222.1
P. tremula	SWEDEN	UmAsp	223	63.8431	20.5104	UmAsp_223	UmAsp_223
P. tremula	SWEDEN	UmAsp	225	63.8451	20.5187	UmAsp_225	UmAsp_225
P. tremula	SWEDEN	UmAsp	226.1	63.8469	20.5237	UmAsp_226.1	UmAsp_226.1
P. tremula	SWEDEN	UmAsp	227	63.8531	20.5365	UmAsp_227	UmAsp_227
P. tremula	SWEDEN	UmAsp	228	63.8534	20.5365	UmAsp_228	UmAsp_228
P. tremula	SWEDEN	UmAsp	229	63.8545	20.5379	UmAsp_229	UmAsp_229
P. tremula	SWEDEN	UmAsp	230	63.8565	20.5404	UmAsp_230	UmAsp_230
P. tremula	SWEDEN	UmAsp	231	63.864	20.5432	UmAsp_231	UmAsp_231
P. tremula	SWEDEN	UmAsp	232	63.8645	20.5429	UmAsp_232	UmAsp_232
P. tremula	SWEDEN	UmAsp	232.1	63.8652	20.5426	UmAsp_232.1	UmAsp_232.1
P. tremula	SWEDEN	UmAsp	233	63.8673	20.5412	UmAsp_233	UmAsp_233
P. tremula	SWEDEN	UmAsp	233.1	63.8707	20.5407	UmAsp_233.1	UmAsp_233.1
P. tremula	SWEDEN	UmAsp	233.2	63.8737	20.5399	UmAsp_233.2	UmAsp_233.2
P. tremula	SWEDEN	UmAsp	234	63.8892	20.5312	UmAsp_234	UmAsp_234
P. tremula	SWEDEN	UmAsp	234.1	63.8971	20.5383	UmAsp_234.1	UmAsp_234.1
P. tremula	SWEDEN	UmAsp	234.2	63.8986	20.5425	UmAsp_234.2	UmAsp_234.2
P. tremula	SWEDEN	UmAsp	235	63.8973	20.5651	UmAsp_235	UmAsp_235
P. tremula	SWEDEN	UmAsp	236	63.8898	20.5762	UmAsp_236	UmAsp_236
P. tremula	SWEDEN	UmAsp	237	63.8898	20.5754	UmAsp_237	UmAsp_237
P. tremula	SWEDEN	UmAsp	238	63.8439	20.6018	UmAsp_238	UmAsp_238
P. tremula	SWEDEN	UmAsp	238.1	63.8429	20.602	UmAsp_238.1	UmAsp_238.1
P. tremula	SWEDEN	UmAsp	240	63.8353	20.601	UmAsp_240	UmAsp_240
P. tremula	SWEDEN	UmAsp	241	63.8092	20.5823	UmAsp_241	UmAsp_241
P. tremula	SWEDEN	UmAsp	242	63.8059	20.5804	UmAsp_242	UmAsp_242
P. tremula	SWEDEN	UmAsp	243	63.827	20.5904	UmAsp_243	UmAsp_243
P. tremula	SWEDEN	UmAsp	244	63.8362	20.6126	UmAsp_244	UmAsp_244
P. tremula	SWEDEN	UmAsp	244.2	63.8281	20.6324	UmAsp_244.2	UmAsp_244.2
P. tremula	SWEDEN	UmAsp	245	63.827	20.6359	UmAsp_245	UmAsp_245
P. tremula	SWEDEN	UmAsp	249	63.8234	20.654	UmAsp_249	UmAsp_249
P. tremula	SWEDEN	UmAsp	250	63.8906	20.5948	UmAsp_250	UmAsp_250
P. tremula	SWEDEN	UmAsp	253	63.8853	20.6293	UmAsp_253	UmAsp_253
P. tremula	SWEDEN	UmAsp	254	63.8851	20.6293	UmAsp_254	UmAsp_254
P. tremula	SWEDEN	UmAsp	255	63.8826	20.6382	UmAsp_255	UmAsp_255
P. tremula	SWEDEN	UmAsp	257	63.8801	20.6457	UmAsp_257	UmAsp_257
P. tremula	SWEDEN	UmAsp	257.01	63.88	20.6457	UmAsp_257.01	UmAsp_257.01
P. tremula	SWEDEN	UmAsp	257.04	63.8798	20.6461	UmAsp_257.04	UmAsp_257.04
P. tremula	SWEDEN	UmAsp	259	63.8784	20.6493	UmAsp_259	UmAsp_259
P. tremula	SWEDEN	UmAsp	260	63.8781	20.6504	UmAsp_260	UmAsp_260
P. tremula	SWEDEN	UmAsp	262	63.8767	20.6548	UmAsp_262	UmAsp_262
P. tremula	SWEDEN	UmAsp	263.2	63.8711	20.6833	UmAsp_263.2	UmAsp_263.2
P. tremula	SWEDEN	UmAsp	265	63.8776	20.7046	UmAsp_265	UmAsp_265
P. tremula	SWEDEN	UmAsp	266	63.8815	20.7154	UmAsp_266	UmAsp_266
P. tremula	SWEDEN	UmAsp	267	63.8862	20.7295	UmAsp_267	UmAsp_267
P. tremula	SWEDEN	UmAsp	268	63.899	20.7651	UmAsp_268	UmAsp_268
P. tremula	SWEDEN	UmAsp	270	63.9237	20.7698	UmAsp_270	UmAsp_270
P. tremula	SWEDEN	UmAsp	271	63.9234	20.7701	UmAsp_271	UmAsp_271
P. tremula	SWEDEN	UmAsp	272	63.9392	20.7862	UmAsp_272	UmAsp_272
P. tremula	SWEDEN	UmAsp	273	63.9512	20.7932	UmAsp_273	UmAsp_273
P. tremula	SWEDEN	UmAsp	275	63.967	20.812	UmAsp_275	UmAsp_275
P. tremula	SWEDEN	UmAsp	276	63.9673	20.812	UmAsp_276	UmAsp_276
P. tremula	SWEDEN	UmAsp	277	63.9862	20.8123	UmAsp_277	UmAsp_277
P. tremula	SWEDEN	UmAsp	278.1	63.9955	20.8073	UmAsp_278.1	UmAsp_278.1
P. tremula	SWEDEN	UmAsp	279	63.9956	20.8076	UmAsp_279	UmAsp_279
P. tremula	SWEDEN	UmAsp	279.2	63.9977	20.7942	UmAsp_279.2	UmAsp_279.2
P. tremula	SWEDEN	UmAsp	279.3	63.995	20.7579	UmAsp_279.3	UmAsp_279.3
P. tremula	SWEDEN	UmAsp	279.4	63.9942	20.7503	UmAsp_279.4	UmAsp_279.4
P. tremula	SWEDEN	UmAsp	279.45	63.9839	20.728	UmAsp_279.45	UmAsp_279.45
P. tremula	SWEDEN	UmAsp	279.51	63.9829	20.7179	UmAsp_279.51	UmAsp_279.51
P. tremula	SWEDEN	UmAsp	279.55	63.9811	20.7116	UmAsp_279.55	UmAsp_279.55
P. tremula	SWEDEN	UmAsp	279.57	63.9793	20.7078	UmAsp_279.57	UmAsp_279.57
P. tremula	SWEDEN	UmAsp	279.59	63.978	20.7056	UmAsp_279.59	UmAsp_279.59
P. tremula	SWEDEN	UmAsp	279.61	63.973	20.6897	UmAsp_279.61	UmAsp_279.61
P. tremula	SWEDEN	UmAsp	279.66	63.9691	20.6833	UmAsp_279.66	UmAsp_279.66
P. tremula	SWEDEN	UmAsp	279.69	63.9666	20.6712	UmAsp_279.69	UmAsp_279.69
P. tremula	SWEDEN	UmAsp	279.7	63.9659	20.6676	UmAsp_279.7	UmAsp_279.7
P. tremula	SWEDEN	UmAsp	279.71	63.965	20.6638	UmAsp_279.71	UmAsp_279.71
P. tremula	SWEDEN	UmAsp	279.74	63.9603	20.6561	UmAsp_279.74	UmAsp_279.74
P. tremula	SWEDEN	UmAsp	279.77	63.9567	20.6382	UmAsp_279.77	UmAsp_279.77
P. tremula	SWEDEN	UmAsp	279.79	63.9549	20.6269	UmAsp_279.79	UmAsp_279.79
P. tremula	SWEDEN	UmAsp	279.81	63.953	20.6214	UmAsp_279.81	UmAsp_279.81
P. tremula	SWEDEN	UmAsp	279.83	63.9518	20.6144	UmAsp_279.83	UmAsp_279.83
P. tremula	SWEDEN	UmAsp	279.84	63.9484	20.6067	UmAsp_279.84	UmAsp_279.84
P. tremula	SWEDEN	UmAsp	279.85	63.9469	20.6028	UmAsp_279.85	UmAsp_279.85
P. tremula	SWEDEN	UmAsp	279.87	63.9444	20.5919	UmAsp_279.87	UmAsp_279.87
P. tremula	SWEDEN	UmAsp	279.89	63.9405	20.5815	UmAsp_279.89	UmAsp_279.89
P. tremula	SWEDEN	UmAsp	279.91	63.9313	20.5752	UmAsp_279.91	UmAsp_279.91
P. tremula	SWEDEN	UmAsp	279.92	63.927	20.5738	UmAsp_279.92	UmAsp_279.92
P. tremula	SWEDEN	UmAsp	280	63.8645	20.4568	UmAsp_280	UmAsp_280
P. tremula	SWEDEN	UmAsp	281	63.8639	20.4568	UmAsp_281	UmAsp_281
P. tremula	SWEDEN	UmAsp	282	63.8553	20.467	UmAsp_282	UmAsp_282
P. tremula	SWEDEN	UmAsp	283	63.8551	20.4668	UmAsp_283	UmAsp_283
P. tremula	SWEDEN	UmAsp	283.1	63.8422	20.4751	UmAsp_283.1	UmAsp_283.1
P. tremula	SWEDEN	UmAsp	285	63.7473	20.3857	UmAsp_285	UmAsp_285
P. tremula	SWEDEN	UmAsp	286	63.7473	20.3865	UmAsp_286	UmAsp_286
P. tremula	SWEDEN	UmAsp	286.1	63.7468	20.3885	UmAsp_286.1	UmAsp_286.1
P. tremula	SWEDEN	UmAsp	286.3	63.7465	20.392	UmAsp_286.3	UmAsp_286.3
P. tremula	SWEDEN	UmAsp	287	63.7465	20.3985	UmAsp_287	UmAsp_287
P. tremula	SWEDEN	UmAsp	289	63.7459	20.4101	UmAsp_289	UmAsp_289
P. tremula	SWEDEN	UmAsp	289.5	63.7517	20.3681	UmAsp_289.5	UmAsp_289.5
P. tremula	SWEDEN	UmAsp	290	63.7484	20.3848	UmAsp_290	UmAsp_290
P. tremula	SWEDEN	UmAsp	291	63.7484	20.3851	UmAsp_291	UmAsp_291
P. tremula	SWEDEN	UmAsp	292	63.7487	20.3851	UmAsp_292	UmAsp_292
P. tremula	SWEDEN	UmAsp	295	63.7803	20.3871	UmAsp_295	UmAsp_295
P. tremula	SWEDEN	UmAsp	296	63.7956	20.3682	UmAsp_296	UmAsp_296
P. tremula	SWEDEN	UmAsp	298.1	63.8044	20.3594	UmAsp_298.1	UmAsp_298.1
P. tremula	SWEDEN	UmAsp	299	63.8037	20.3615	UmAsp_299	UmAsp_299
P. tremula	SWEDEN	UmAsp	299.1	63.754	20.3504	UmAsp_299.1	UmAsp_299.1
P. tremula	SWEDEN	UmAsp	299.17	63.7594	20.3418	UmAsp_299.17	UmAsp_299.17
P. tremula	SWEDEN	UmAsp	299.23	63.7618	20.3379	UmAsp_299.23	UmAsp_299.23
P. tremula	SWEDEN	UmAsp	300	63.8207	20.1947	UmAsp_300	UmAsp_300
P. tremula	SWEDEN	UmAsp	300.1	63.821	20.1931	UmAsp_300.1	UmAsp_300.1
P. tremula	SWEDEN	UmAsp	300.2	63.8214	20.1916	UmAsp_300.2	UmAsp_300.2
P. tremula	SWEDEN	UmAsp	302	63.8234	20.1825	UmAsp_302	UmAsp_302
P. tremula	SWEDEN	UmAsp	303	63.824	20.1797	UmAsp_303	UmAsp_303
P. tremula	SWEDEN	UmAsp	305.05	63.8243	20.1352	UmAsp_305.05	UmAsp_305.05
P. tremula	SWEDEN	UmAsp	305.2	63.8273	20.1192	UmAsp_305.2	UmAsp_305.2
P. tremula	SWEDEN	UmAsp	305.3	63.8352	20.1034	UmAsp_305.3	UmAsp_305.3
P. tremula	SWEDEN	UmAsp	305.4	63.8509	20.0903	UmAsp_305.4	UmAsp_305.4
P. tremula	SWEDEN	UmAsp	306	63.8578	20.0771	UmAsp_306	UmAsp_306
P. tremula	SWEDEN	UmAsp	307	63.8598	20.0683	UmAsp_307	UmAsp_307
P. tremula	SWEDEN	UmAsp	309.1	63.8621	20.0524	UmAsp_309.1	UmAsp_309.1
P. tremula	SWEDEN	UmAsp	310.1	63.8646	20.0189	UmAsp_310.1	UmAsp_310.1
P. tremula	SWEDEN	UmAsp	310.2	63.8643	20.0175	UmAsp_310.2	UmAsp_310.2
P. tremula	SWEDEN	UmAsp	314	63.8525	19.9522	UmAsp_314	UmAsp_314
P. tremula	SWEDEN	UmAsp	317	63.851	19.9416	UmAsp_317	UmAsp_317
P. tremula	SWEDEN	UmAsp	318.5	63.8658	19.8984	UmAsp_318.5	UmAsp_318.5
P. tremula	SWEDEN	UmAsp	323	63.8298	19.8573	UmAsp_323	UmAsp_323
P. tremula	SWEDEN	UmAsp	325	63.8084	19.8547	UmAsp_325	UmAsp_325
P. tremula	SWEDEN	UmAsp	326	63.8056	19.8521	UmAsp_326	UmAsp_326
P. tremula	SWEDEN	UmAsp	327	63.8021	19.8495	UmAsp_327	UmAsp_327
P. tremula	SWEDEN	UmAsp	329	63.7815	19.8793	UmAsp_329	UmAsp_329
P. tremula	SWEDEN	UmAsp	332	63.776	19.9463	UmAsp_332	UmAsp_332
P. tremula	SWEDEN	UmAsp	333	63.7754	19.9549	UmAsp_333	UmAsp_333
P. tremula	SWEDEN	UmAsp	335	63.7723	19.9916	UmAsp_335	UmAsp_335
P. tremula	SWEDEN	UmAsp	335.1	63.7772	19.9916	UmAsp_335.1	UmAsp_335.1
P. tremula	SWEDEN	UmAsp	336.1	63.7794	19.9886	UmAsp_336.1	UmAsp_336.1
P. tremula	SWEDEN	UmAsp	338	63.8055	19.9823	UmAsp_338	UmAsp_338
P. tremula	SWEDEN	UmAsp	340	63.7992	20.0107	UmAsp_340	UmAsp_340
P. tremula	SWEDEN	UmAsp	341	63.7962	20.0133	UmAsp_341	UmAsp_341
P. tremula	SWEDEN	UmAsp	342	63.7789	20.0307	UmAsp_342	UmAsp_342
P. tremula	SWEDEN	UmAsp	343	63.778	20.0322	UmAsp_343	UmAsp_343
P. tremula	SWEDEN	UmAsp	345	63.7824	20.0877	UmAsp_345	UmAsp_345
P. tremula	SWEDEN	UmAsp	346	63.7963	20.1406	UmAsp_346	UmAsp_346
P. tremula	SWEDEN	UmAsp	347	63.8	20.1506	UmAsp_347	UmAsp_347
P. tremula	SWEDEN	UmAsp	348	63.8029	20.1641	UmAsp_348	UmAsp_348
P. tremula	SWEDEN	UmAsp	349.6	63.7887	20.2027	UmAsp_349.6	UmAsp_349.6
P. tremula	SWEDEN	UmAsp	349.7	63.7848	20.2028	UmAsp_349.7	UmAsp_349.7
P. tremula	SWEDEN	UmAsp	349.9	63.7735	20.2031	UmAsp_349.9	UmAsp_349.9
P. tremula	SWEDEN	UmAsp	351	63.7506	20.2028	UmAsp_351	UmAsp_351
P. tremula	SWEDEN	UmAsp	352	63.7463	20.1987	UmAsp_352	UmAsp_352
P. tremula	SWEDEN	UmAsp	355	63.7116	20.1645	UmAsp_355	UmAsp_355
P. tremula	SWEDEN	UmAsp	355.5	63.7064	20.1568	UmAsp_355.5	UmAsp_355.5
P. tremula	SWEDEN	UmAsp	356.1	63.6976	20.1465	UmAsp_356.1	UmAsp_356.1
P. tremula	SWEDEN	UmAsp	358.8	63.6882	20.1377	UmAsp_358.8	UmAsp_358.8
P. tremula	SWEDEN	UmAsp	359	63.6872	20.137	UmAsp_359	UmAsp_359
P. tremula	SWEDEN	UmAsp	361.1	63.6737	20.1221	UmAsp_361.1	UmAsp_361.1
P. tremula	SWEDEN	UmAsp	361.8	63.6817	20.0412	UmAsp_361.8	UmAsp_361.8
P. tremula	SWEDEN	UmAsp	361.9	63.6806	20.0321	UmAsp_361.9	UmAsp_361.9
P. tremula	SWEDEN	UmAsp	365	63.6746	20.1537	UmAsp_365	UmAsp_365
P. tremula	SWEDEN	UmAsp	367	63.6718	20.1649	UmAsp_367	UmAsp_367
P. tremula	SWEDEN	UmAsp	368	63.6713	20.1693	UmAsp_368	UmAsp_368
P. tremula	SWEDEN	UmAsp	369	63.6712	20.1718	UmAsp_369	UmAsp_369
P. tremula	SWEDEN	UmAsp	374.5	63.7768	20.2002	UmAsp_374.5	UmAsp_374.5
P. tremula	SWEDEN	UmAsp	374.8	63.7638	20.1554	UmAsp_374.8	UmAsp_374.8
P. tremula	SWEDEN	UmAsp	374.85	63.762	20.1515	UmAsp_374.85	UmAsp_374.85
P. tremula	SWEDEN	UmAsp	374.9	63.7575	20.1401	UmAsp_374.9	UmAsp_374.9
P. tremula	SWEDEN	UmAsp	375	63.7574	20.1362	UmAsp_375	UmAsp_375
P. tremula	SWEDEN	UmAsp	376	63.7557	20.1334	UmAsp_376	UmAsp_376
P. tremula	SWEDEN	UmAsp	384	63.7755	20.2093	UmAsp_384	UmAsp_384
P. tremula	SWEDEN	UmAsp	386	63.7734	20.2195	UmAsp_386	UmAsp_386
P. tremula	SWEDEN	UmAsp	391	63.7636	20.2432	UmAsp_391	UmAsp_391
P. tremula	SWEDEN	UmAsp	392	63.7664	20.2603	UmAsp_392	UmAsp_392
P. tremula	SWEDEN	UmAsp	394	63.7666	20.2761	UmAsp_394	UmAsp_394
P. tremula	SWEDEN	UmAsp	395	63.7663	20.2826	UmAsp_395	UmAsp_395
P. tremula	SWEDEN	UmAsp	402	63.9572	20.6268	UmAsp_402	UmAsp_402
P. tremula	SWEDEN	UmAsp	403	63.9575	20.6267	UmAsp_403	UmAsp_403
P. tremula	SWEDEN	UmAsp	405	63.9579	20.6265	UmAsp_405	UmAsp_405
P. tremula	SWEDEN	UmAsp	406	63.9584	20.6263	UmAsp_406	UmAsp_406
P. tremula	SWEDEN	UmAsp	407	63.9595	20.6245	UmAsp_407	UmAsp_407
P. tremula	SWEDEN	UmAsp	408	63.9614	20.624	UmAsp_408	UmAsp_408
P. tremula	SWEDEN	UmAsp	409	63.9642	20.6233	UmAsp_409	UmAsp_409
P. tremula	SWEDEN	UmAsp	410	63.9673	20.6183	UmAsp_410	UmAsp_410
P. tremula	SWEDEN	UmAsp	411	63.9678	20.618	UmAsp_411	UmAsp_411
P. tremula	SWEDEN	UmAsp	412	63.9683	20.6178	UmAsp_412	UmAsp_412
P. tremula	SWEDEN	UmAsp	413	63.9691	20.6177	UmAsp_413	UmAsp_413
P. tremula	SWEDEN	UmAsp	414	63.9698	20.6177	UmAsp_414	UmAsp_414
P. tremula	SWEDEN	UmAsp	415	63.9704	20.6176	UmAsp_415	UmAsp_415
P. tremula	SWEDEN	UmAsp	416	63.9708	20.6175	UmAsp_416	UmAsp_416
P. tremula	SWEDEN	UmAsp	420	63.976	20.6089	UmAsp_420	UmAsp_420
P. tremula	SWEDEN	UmAsp	421	63.9793	20.6067	UmAsp_421	UmAsp_421
P. tremula	SWEDEN	UmAsp	422	63.9848	20.5992	UmAsp_422	UmAsp_422
P. tremula	SWEDEN	UmAsp	424	63.9909	20.5982	UmAsp_424	UmAsp_424
P. tremula	SWEDEN	UmAsp	425	63.9982	20.59	UmAsp_425	UmAsp_425
P. tremula	SWEDEN	UmAsp	429	64.0031	20.58	UmAsp_429	UmAsp_429
P. tremula	SWEDEN	UmAsp	430	64.0039	20.5793	UmAsp_430	UmAsp_430
P. tremula	SWEDEN	UmAsp	434	64.0149	20.5723	UmAsp_434	UmAsp_434
P. tremula	SWEDEN	UmAsp	435	64.0158	20.5687	UmAsp_435	UmAsp_435
P. tremula	SWEDEN	UmAsp	BJ11	63.9044	20.1981	UmAsp_BJ11	UmAsp_BJ11
P. tremula	SWEDEN	UmAsp	BJ20	64.0418	20.0055	UmAsp_BJ20	UmAsp_BJ20
P. tremula	SWEDEN	UmAsp	BJ23	64.0512	19.9975	UmAsp_BJ23	UmAsp_BJ23
P. tremula	SWEDEN	UmAsp	BJ24	64.0601	19.9937	UmAsp_BJ24	UmAsp_BJ24
P. tremula	SWEDEN	UmAsp	BJ25	NA	NA	UmAsp_BJ25	UmAsp_BJ25
P. tremula	SWEDEN	UmAsp	BJ4	63.8765	20.198	UmAsp_BJ4	UmAsp_BJ4
P. tremula	SWEDEN	UmAsp	BJ9	63.8948	20.1978	UmAsp_BJ9	UmAsp_BJ9
P. tremula	SWEDEN	UmAsp	EO01	63.8229	20.4042	UmAsp_EO01	UmAsp_EO01
P. tremula	SWEDEN	UmAsp	EO07	63.7697	20.4292	UmAsp_EO07	UmAsp_EO07
P. tremula	SWEDEN	UmAsp	EO10	63.9071	20.4543	UmAsp_EO10	UmAsp_EO10
P. tremula	SWEDEN	UmAsp	EO11	63.9128	20.4593	UmAsp_EO11	UmAsp_EO11
P. tremula	SWEDEN	UmAsp	EO12	63.9144	20.5023	UmAsp_EO12	UmAsp_EO12
P. tremula	SWEDEN	UmAsp	EO13	63.9256	20.5359	UmAsp_EO13	UmAsp_EO13
P. tremula	SWEDEN	UmAsp	EO14	64.0454	20.485	UmAsp_EO14	UmAsp_EO14
P. tremula	SWEDEN	UmAsp	EO16	64.0832	20.4997	UmAsp_EO16	UmAsp_EO16
P. tremula	SWEDEN	UmAsp	EO17	64.1003	20.5253	UmAsp_EO17	UmAsp_EO17
P. tremula	SWEDEN	UmAsp	EO18	64.1219	20.5391	UmAsp_EO18	UmAsp_EO18
P. tremula	SWEDEN	UmAsp	EO19	64.1255	20.5426	UmAsp_EO19	UmAsp_EO19
P. tremula	SWEDEN	UmAsp	EO21	64.1406	20.5977	UmAsp_EO21	UmAsp_EO21
P. tremula	SWEDEN	UmAsp	EO22	64.1369	20.6271	UmAsp_EO22	UmAsp_EO22
P. tremula	SWEDEN	UmAsp	EO23	64.1322	20.6379	UmAsp_EO23	UmAsp_EO23
P. tremula	SWEDEN	UmAsp	EO24	64.1161	20.7136	UmAsp_EO24	UmAsp_EO24
P. tremula	SWEDEN	UmAsp	EO26	64.0116	20.8991	UmAsp_EO26	UmAsp_EO26
P. tremula	SWEDEN	UmAsp	K2	61.7756	15.8599	UmAsp_K2	UmAsp_K2
P. tremula	SWEDEN	UmAsp	L1	65.708	18.7094	UmAsp_L1	UmAsp_L1
P. tremula	SWEDEN	UmAsp	L2	65.7089	18.7062	UmAsp_L2	UmAsp_L2
P. tremula	SWEDEN	UmAsp	MB1	63.8678	20.3004	UmAsp_MB1	UmAsp_MB1
P. tremula	SWEDEN	UmAsp	MB10	63.9325	20.388	UmAsp_MB10	UmAsp_MB10
P. tremula	SWEDEN	UmAsp	MB11	63.9353	20.3959	UmAsp_MB11	UmAsp_MB11
P. tremula	SWEDEN	UmAsp	MB23	63.9679	20.3683	UmAsp_MB23	UmAsp_MB23
P. tremula	SWEDEN	UmAsp	MB24	63.942	20.3042	UmAsp_MB24	UmAsp_MB24
P. tremula	SWEDEN	UmAsp	MB25	63.9549	20.3112	UmAsp_MB25	UmAsp_MB25
P. tremula	SWEDEN	UmAsp	MB26	63.959	20.317	UmAsp_MB26	UmAsp_MB26
P. tremula	SWEDEN	UmAsp	MB27	63.9655	20.3303	UmAsp_MB27	UmAsp_MB27
P. tremula	SWEDEN	UmAsp	MB28	63.9732	20.3413	UmAsp_MB28	UmAsp_MB28
P. tremula	SWEDEN	UmAsp	MB3	63.8747	20.3025	UmAsp_MB3	UmAsp_MB3
P. tremula	SWEDEN	UmAsp	MB35	63.8822	20.3039	UmAsp_MB35	UmAsp_MB35
P. tremula	SWEDEN	UmAsp	MB4	63.8778	20.3034	UmAsp_MB4	UmAsp_MB4
P. tremula	SWEDEN	UmAsp	MB9	63.9309	20.3812	UmAsp_MB9	UmAsp_MB9
P. tremula	SWEDEN	UmAsp	T1	63.8277	20.4578	UmAsp_T1	UmAsp_T1
P. tremula	SWEDEN	UmAsp	T2	63.8243	20.4552	UmAsp_T2	UmAsp_T2
P. tremula	SWEDEN	UmAsp	V	64.2161	19.8125	UmAsp_V	UmAsp_V
