## Supplementary material for "An Improved Chromosome-scale Genome Assembly and Population Genetics resource for *Populus tremula*": Supplementary table S3. Genome and transcript statistics.xlsx

### Sheet: Legend
Supplementary table S3.
I. Genome statistics. Benchmarking Universal Single-Copy Orthologue (BUSCO) genome statistics for Populus tremula assemblies v1.1 (Lin et al., 2018) and v2.2.
II. Transcript statistics.Benchmarking Universal Single-Copy Orthologue (BUSCO) and core Gene Family (coreGF) transcript statistics for Populus tremula assemblies v1.1 (Lin et al., 2018) and v2.2.

### Sheet: Genome statistics
BUSCO	P. tremula v1.1	P. tremula v2.2
Complete	0.968	0.968
Single Copy	0.825	0.817
Duplicated	0.143	0.151
Fragmented	0.015	0.009
Missing	0.017	0.023

### Sheet: Transcript statistics
BUSCO	P. tremula v1.1	P. tremula v2.2
Complete	0.968	0.981
Single Copy	0.302	0.357
Duplicated	0.666	0.624
Fragmented	0.023	0.009
Missing	0.009	0.01
coreGF	0.994	0.993
