## Supplementary material for "An Improved Chromosome-scale Genome Assembly and Population Genetics resource for *Populus tremula*": Supplementary table S5. Structural rearrangements.xlsx

### Sheet: Legend
Supplementary table S5.
Summary of structural rearrangements between Populus tremula and P. trichocarpa.“Copy loss” indicates that P. tremula (Potra) has an extra copy while “copy gain” indicates that P. trichocarpa (Potri) has an extra copy.

### Sheet: Structural rearranements
Type	Number	Potra size (bp)	Potra genes	Potri size (bp)	Potri genes
Duplication copy loss	541	2818368	230	2841143	229
Duplication copy gain	10014	21194563	2009	21572039	2413
Inverted duplication copy loss	414	1601090	108	1621782	107
Inverted duplication copy gain	7887	17008014	1231	17141586	1220
Inversion	91	16430077	1150	20019583	1377
Inversion Translocation	3144	10900689	957	11654297	838
Potra specific	16160	83214912	5275	-	-
Potri specific	32614	-	-	72053451	6024
Synteny	10403	242592476	30184	241479956	33098
Translocation	4140	13849074	1573	14153922	1518
Highly diverged regions	30789	61699544	8831	62743617	6850
Insertion	348	792912	133	1103	94
Deletion	337	965	115	438997	116
