## Supplementary material for "An Improved Chromosome-scale Genome Assembly and Population Genetics resource for *Populus tremula*": Supplementary table S6. Summary of gene families.xlsx

### Sheet: Legend
Supplementary table S7.
Summary of species- and clade-specific gene families.

### Sheet: Species Clade specific gene fam
Type	Number of gene families	Number of genes
Populus tremula	4,337	4,365
Populus tremula x P. tremuloides	573	575
Populus tremuloides	1,690	1,690
Aspen	6,834	7,173
Populus trichocarpa	3,650	3,661
Populus euphratica	2,900	2,914
Populus	15,628	20,709
