## Supplementary material for "An Improved Chromosome-scale Genome Assembly and Population Genetics resource for *Populus tremula*": Supplementary table S7. Genes with high Ka Ks.xlsx

### Sheet: Legend
Supplementary table S6.
I. Genes with Ka/Ks>1 between P. tremula and P. trichocarpa (not enriched for any GO categories)
II. P. tremula genes with Ka/Ks>1
III. Gene Ontology (GO) enrichment of P. tremula genes with Ka/Ks>1

### Sheet: I. P. tremula & P. trichocarpa
Potra2n1c70
Potra2n1c91
Potra2n1c106
Potra2n1c171
Potra2n1c285
Potra2n1c369
Potra2n1c372
Potra2n1c407
Potra2n1c429
Potra2n1c456
Potra2n1c472
Potra2n1c515
Potra2n1c521
Potra2n1c556
Potra2n1c573
Potra2n1c634
Potra2n1c635
Potra2n1c658
Potra2n1c660
Potra2n1c700
Potra2n1c721
Potra2n1c762
Potra2n1c765
Potra2n1c768
Potra2n1c821
Potra2n1c843
Potra2n1c859
Potra2n1c863
Potra2n1c871
Potra2n1c898
Potra2n1c1081
Potra2n1c1097
Potra2n1c1125
Potra2n1c1155
Potra2n1c1199
Potra2n1c1214
Potra2n1c1262
Potra2n1c1399
Potra2n1c1400
Potra2n1c1421
Potra2n1c1447
Potra2n1c1498
Potra2n1c1580
Potra2n1c1604
Potra2n1c1649
Potra2n1c1654
Potra2n1c1760
Potra2n1c1914
Potra2n1c1943
Potra2n1c1944
Potra2n1c1975
Potra2n1c2058
Potra2n1c2070
Potra2n1c2075
Potra2n1c2078
Potra2n1c2103
Potra2n1c2111
Potra2n1c2145
Potra2n1c2199
Potra2n1c2217
Potra2n1c2223
Potra2n1c2258
Potra2n1c2307
Potra2n1c2314
Potra2n1c2318
Potra2n1c2547
Potra2n1c2584
Potra2n1c2609
Potra2n1c2619
Potra2n1c2630
Potra2n1c2694
Potra2n1c2735
Potra2n1c2745
Potra2n1c2803
Potra2n1c2825
Potra2n1c2852
Potra2n1c2858
Potra2n1c3040
Potra2n1c3052
Potra2n1c3082
Potra2n1c3097
Potra2n1c3184
Potra2n1c3212
Potra2n1c3289
Potra2n1c3298
Potra2n1c3306
Potra2n1c3309
Potra2n1c3374
Potra2n1c3446
Potra2n1c3498
Potra2n1c3636
Potra2n1c3692
Potra2n1c3837
Potra2n1c3854
Potra2n1c3900
Potra2n1c3904
Potra2n1c3951
Potra2n1c3952
Potra2n1c4019
Potra2n1c3732
Potra2n1c3737
Potra2n1c3749
Potra2n1c2372
Potra2n1c3699
Potra2n1c3709
Potra2n1c109
Potra2n1c525
Potra2n1c3596
Potra2n1c3602
Potra2n1c3688
Potra2n1c1994
Potra2n1c2801
Potra2n1c1681
Potra2n1c874
Potra2n1c1329
Potra2n1c45
Potra2n1c1784
Potra2n1c3985
Potra2n1c2270
Potra2n10c22139
Potra2n10c20140
Potra2n10c20152
Potra2n10c20178
Potra2n10c20218
Potra2n10c20221
Potra2n10c20252
Potra2n10c20264
Potra2n10c20378
Potra2n10c20380
Potra2n10c20406
Potra2n10c20436
Potra2n10c20473
Potra2n10c20475
Potra2n10c20529
Potra2n10c20562
Potra2n10c20599
Potra2n10c20607
Potra2n10c20655
Potra2n10c20668
Potra2n10c20745
Potra2n10c20769
Potra2n10c20781
Potra2n10c20805
Potra2n10c20871
Potra2n10c20894
Potra2n10c20962
Potra2n10c20967
Potra2n10c21008
Potra2n10c21017
Potra2n10c21049
Potra2n10c21112
Potra2n10c21146
Potra2n10c21186
Potra2n10c21188
Potra2n10c21223
Potra2n10c21224
Potra2n10c21262
Potra2n10c21264
Potra2n10c21271
Potra2n10c21275
Potra2n10c21288
Potra2n10c21303
Potra2n10c21310
Potra2n10c21380
Potra2n10c21390
Potra2n10c21391
Potra2n10c21447
Potra2n10c21449
Potra2n10c21466
Potra2n10c21496
Potra2n10c21511
Potra2n10c21554
Potra2n10c21574
Potra2n10c21604
Potra2n10c21651
Potra2n10c21695
Potra2n10c21723
Potra2n10c21727
Potra2n10c21766
Potra2n10c21787
Potra2n10c21832
Potra2n10c21861
Potra2n10c21913
Potra2n10c21917
Potra2n10c21921
Potra2n10c21926
Potra2n10c21934
Potra2n10c21967
Potra2n10c22043
Potra2n10c22075
Potra2n10c22292
Potra2n10c22327
Potra2n10c20597
Potra2n10c21856
Potra2n10c22260
Potra2n11c23032
Potra2n11c23036
Potra2n11c23606
Potra2n11c23237
Potra2n11c23306
Potra2n11c23311
Potra2n11c23365
Potra2n11c23418
Potra2n11c23446
Potra2n11c22459
Potra2n11c22583
Potra2n11c22587
Potra2n11c22617
Potra2n11c22638
Potra2n11c22649
Potra2n11c22706
Potra2n11c22799
Potra2n11c22817
Potra2n11c22880
Potra2n11c22923
Potra2n11c22927
Potra2n11c23581
Potra2n11c23625
Potra2n11c22409
Potra2n11c22412
Potra2n11c23511
Potra2n11c22730
Potra2n11c23588
Potra2n12c23949
Potra2n12c23986
Potra2n12c23991
Potra2n12c24096
Potra2n12c24150
Potra2n12c24263
Potra2n12c24267
Potra2n12c24274
Potra2n12c24276
Potra2n12c24309
Potra2n12c24358
Potra2n12c24381
Potra2n12c24399
Potra2n12c24424
Potra2n12c24430
Potra2n12c24439
Potra2n12c24443
Potra2n12c24455
Potra2n12c24576
Potra2n12c24591
Potra2n12c24596
Potra2n12c24601
Potra2n12c24608
Potra2n12c24616
Potra2n12c24643
Potra2n12c24665
Potra2n12c24689
Potra2n12c24711
Potra2n12c24717
Potra2n12c24770
Potra2n12c24814
Potra2n12c24822
Potra2n12c24837
Potra2n12c24839
Potra2n12c24862
Potra2n12c24878
Potra2n12c23783
Potra2n12c23809
Potra2n12c23849
Potra2n12c23698
Potra2n12c23722
Potra2n12c23950
Potra2n12c23784
Potra2n12c23744
Potra2n12c24521
Potra2n12c24733
Potra2n13c25850
Potra2n13c25575
Potra2n13c25579
Potra2n13c25589
Potra2n13c24939
Potra2n13c25842
Potra2n13c25108
Potra2n13c25122
Potra2n13c25165
Potra2n13c25169
Potra2n13c25170
Potra2n13c25180
Potra2n13c25190
Potra2n13c25202
Potra2n13c25288
Potra2n13c25330
Potra2n13c25334
Potra2n13c25380
Potra2n13c25411
Potra2n13c25504
Potra2n13c25546
Potra2n13c25618
Potra2n13c25706
Potra2n13c25717
Potra2n13c25787
Potra2n13c25821
Potra2n13c25877
Potra2n13c25897
Potra2n13c25916
Potra2n13c25961
Potra2n13c25968
Potra2n13c25995
Potra2n13c25997
Potra2n13c26084
Potra2n13c26120
Potra2n13c26131
Potra2n13c26211
Potra2n13c26238
Potra2n13c26269
Potra2n13c24929
Potra2n13c24935
Potra2n13c24972
Potra2n13c25017
Potra2n14c26828
Potra2n14c26833
Potra2n14c26857
Potra2n14c26960
Potra2n14c26981
Potra2n14c27040
Potra2n14c27054
Potra2n14c27090
Potra2n14c27114
Potra2n14c27115
Potra2n14c27161
Potra2n14c27202
Potra2n14c27205
Potra2n14c27215
Potra2n14c27229
Potra2n14c27275
Potra2n14c27276
Potra2n14c27328
Potra2n14c27353
Potra2n14c27357
Potra2n14c27361
Potra2n14c27462
Potra2n14c27578
Potra2n14c27631
Potra2n14c27719
Potra2n14c27725
Potra2n14c27745
Potra2n14c27751
Potra2n14c27786
Potra2n14c27817
Potra2n14c27839
Potra2n14c27845
Potra2n14c26327
Potra2n14c26349
Potra2n14c26355
Potra2n14c26368
Potra2n14c26370
Potra2n14c26375
Potra2n14c26398
Potra2n14c26405
Potra2n14c26430
Potra2n14c26452
Potra2n14c26478
Potra2n14c26552
Potra2n14c26562
Potra2n14c26606
Potra2n14c26625
Potra2n14c26630
Potra2n14c26671
Potra2n14c26680
Potra2n14c26702
Potra2n14c26729
Potra2n14c26756
Potra2n14c27914
Potra2n14c26328
Potra2n14c26388
Potra2n14c27927
Potra2n14c26380
Potra2n14c26373
Potra2n14c26343
Potra2n14c26479
Potra2n14c27122
Potra2n14c27382
Potra2n14c27846
Potra2n15c28161
Potra2n15c28199
Potra2n15c28420
Potra2n15c28433
Potra2n15c28452
Potra2n15c28499
Potra2n15c28539
Potra2n15c28569
Potra2n15c28596
Potra2n15c28639
Potra2n15c28724
Potra2n15c28759
Potra2n15c28762
Potra2n15c28786
Potra2n15c28824
Potra2n15c28926
Potra2n15c28957
Potra2n15c28972
Potra2n15c29047
Potra2n15c29091
Potra2n15c29128
Potra2n15c29130
Potra2n15c29134
Potra2n15c29167
Potra2n15c29179
Potra2n15c27955
Potra2n15c27985
Potra2n15c27994
Potra2n15c28011
Potra2n15c28024
Potra2n15c28038
Potra2n15c28081
Potra2n15c28119
Potra2n360s35400
Potra2n360s35406
Potra2n16c29646
Potra2n16c29237
Potra2n16c29243
Potra2n16c29266
Potra2n16c29364
Potra2n16c29365
Potra2n16c29457
Potra2n16c29460
Potra2n16c29465
Potra2n16c29466
Potra2n16c29480
Potra2n16c29486
Potra2n16c29528
Potra2n16c29555
Potra2n16c29587
Potra2n16c29601
Potra2n16c29602
Potra2n16c29624
Potra2n16c29667
Potra2n16c29684
Potra2n16c29706
Potra2n16c29721
Potra2n16c29726
Potra2n16c29759
Potra2n16c29800
Potra2n16c29802
Potra2n16c29813
Potra2n16c29876
Potra2n16c29887
Potra2n16c29895
Potra2n16c29896
Potra2n16c29906
Potra2n16c29919
Potra2n16c29982
Potra2n16c30011
Potra2n16c30018
Potra2n16c30024
Potra2n16c30060
Potra2n16c30093
Potra2n16c30108
Potra2n16c30113
Potra2n16c30115
Potra2n16c30178
Potra2n16c30192
Potra2n16c30313
Potra2n16c30320
Potra2n16c30349
Potra2n16c30371
Potra2n16c30384
Potra2n16c30391
Potra2n16c30420
Potra2n16c30459
Potra2n16c30536
Potra2n16c30554
Potra2n16c30098
Potra2n16c30106
Potra2n16c30243
Potra2n16c30218
Potra2n16c29335
Potra2n16c29355
Potra2n369s35436
Potra2n17c31605
Potra2n17c31628
Potra2n17c31657
Potra2n17c30971
Potra2n17c31607
Potra2n17c31621
Potra2n17c31734
Potra2n17c30617
Potra2n17c30660
Potra2n17c30663
Potra2n17c30741
Potra2n17c30748
Potra2n17c30790
Potra2n17c30846
Potra2n17c30848
Potra2n17c30875
Potra2n17c30886
Potra2n17c30929
Potra2n17c30941
Potra2n17c30967
Potra2n17c31007
Potra2n17c31028
Potra2n17c31044
Potra2n17c31115
Potra2n17c31160
Potra2n17c31165
Potra2n17c31176
Potra2n17c31505
Potra2n17c31538
Potra2n17c31552
Potra2n17c31558
Potra2n17c31766
Potra2n17c31786
Potra2n17c31892
Potra2n17c31707
Potra2n17c31725
Potra2n17c31744
Potra2n17c30917
Potra2n17c31379
Potra2n17c30691
Potra2n379s35488
Potra2n18c31978
Potra2n18c31977
Potra2n18c32628
Potra2n18c32898
Potra2n18c32904
Potra2n18c32908
Potra2n18c32913
Potra2n18c32931
Potra2n18c32943
Potra2n18c32955
Potra2n18c33012
Potra2n18c33024
Potra2n18c33049
Potra2n18c33074
Potra2n18c33133
Potra2n18c33184
Potra2n18c33193
Potra2n18c33213
Potra2n18c32224
Potra2n18c32231
Potra2n18c32265
Potra2n18c32275
Potra2n18c32358
Potra2n18c32378
Potra2n18c32391
Potra2n18c32396
Potra2n18c32662
Potra2n18c32693
Potra2n18c32779
Potra2n18c32106
Potra2n18c32187
Potra2n18c32195
Potra2n18c32077
Potra2n18c32107
Potra2n391s35523
Potra2n19c34258
Potra2n19c34466
Potra2n19c33397
Potra2n19c33462
Potra2n19c33467
Potra2n19c33759
Potra2n19c33538
Potra2n19c33565
Potra2n19c33570
Potra2n19c33592
Potra2n19c33639
Potra2n19c33651
Potra2n19c33660
Potra2n19c33683
Potra2n19c33691
Potra2n19c33701
Potra2n19c33703
Potra2n19c33797
Potra2n19c33825
Potra2n19c33872
Potra2n19c33887
Potra2n19c33901
Potra2n19c33917
Potra2n19c33983
Potra2n19c34046
Potra2n19c34060
Potra2n19c34063
Potra2n19c34068
Potra2n19c34162
Potra2n19c34184
Potra2n19c34191
Potra2n19c34198
Potra2n19c34252
Potra2n19c34259
Potra2n19c34305
Potra2n19c34340
Potra2n19c34356
Potra2n19c34357
Potra2n19c34359
Potra2n19c33273
Potra2n19c33323
Potra2n19c33350
Potra2n19c33394
Potra2n19c33396
Potra2n19c33437
Potra2n19c33503
Potra2n19c33508
Potra2n19c33512
Potra2n19c33522
Potra2n19c33526
Potra2n19c34394
Potra2n19c33970
Potra2n415s35579
Potra2n2c4579
Potra2n2c4857
Potra2n2c5063
Potra2n2c4396
Potra2n2c4415
Potra2n2c4068
Potra2n2c5608
Potra2n2c4534
Potra2n2c4544
Potra2n2c4720
Potra2n2c4790
Potra2n2c4796
Potra2n2c4858
Potra2n2c4880
Potra2n2c4903
Potra2n2c4948
Potra2n2c5012
Potra2n2c5015
Potra2n2c5112
Potra2n2c5118
Potra2n2c5150
Potra2n2c5159
Potra2n2c5177
Potra2n2c5182
Potra2n2c5193
Potra2n2c5213
Potra2n2c5221
Potra2n2c5225
Potra2n2c5241
Potra2n2c5260
Potra2n2c5278
Potra2n2c5282
Potra2n2c5325
Potra2n2c5332
Potra2n2c5352
Potra2n2c5375
Potra2n2c5471
Potra2n2c5495
Potra2n2c5571
Potra2n2c5629
Potra2n2c5634
Potra2n2c5648
Potra2n2c5655
Potra2n2c5658
Potra2n2c5710
Potra2n2c5722
Potra2n2c5729
Potra2n2c5732
Potra2n2c5743
Potra2n2c5745
Potra2n2c5774
Potra2n2c5879
Potra2n2c6003
Potra2n2c6094
Potra2n2c6095
Potra2n2c6127
Potra2n2c6140
Potra2n2c6144
Potra2n2c6187
Potra2n2c6256
Potra2n2c6295
Potra2n2c6316
Potra2n2c6323
Potra2n2c6330
Potra2n2c6336
Potra2n2c6419
Potra2n2c4029
Potra2n2c4056
Potra2n2c4080
Potra2n2c4118
Potra2n2c4138
Potra2n2c4143
Potra2n2c4147
Potra2n2c4149
Potra2n2c4302
Potra2n2c4305
Potra2n2c4350
Potra2n2c4481
Potra2n2c5821
Potra2n2c5983
Potra2n2c6212
Potra2n81s34479
Potra2n81s34484
Potra2n81s34492
Potra2n81s34524
Potra2n81s34497
Potra2n430s35654
Potra2n443s35693
Potra2n443s35695
Potra2n114s34563
Potra2n114s34568
Potra2n114s34571
Potra2n124s34597
Potra2n124s34600
Potra2n125s34626
Potra2c131s34679
Potra2n568s35993
Potra2n3c6821
Potra2n3c6928
Potra2n3c7374
Potra2n3c8223
Potra2n3c8066
Potra2n3c8195
Potra2n3c8191
Potra2n3c8199
Potra2n3c6657
Potra2n3c6567
Potra2n3c6615
Potra2n3c6815
Potra2n3c6842
Potra2n3c6875
Potra2n3c6883
Potra2n3c6903
Potra2n3c6947
Potra2n3c6955
Potra2n3c6973
Potra2n3c6996
Potra2n3c7005
Potra2n3c7022
Potra2n3c7030
Potra2n3c7049
Potra2n3c7073
Potra2n3c7084
Potra2n3c7085
Potra2n3c7118
Potra2n3c7138
Potra2n3c7201
Potra2n3c7206
Potra2n3c7258
Potra2n3c7260
Potra2n3c7312
Potra2n3c7330
Potra2n3c7368
Potra2n3c7395
Potra2n3c7438
Potra2n3c7440
Potra2n3c7479
Potra2n3c7487
Potra2n3c7521
Potra2n3c7529
Potra2n3c7577
Potra2n3c7619
Potra2n3c7631
Potra2n3c7655
Potra2n3c7657
Potra2n3c7683
Potra2n3c7792
Potra2n3c7845
Potra2n3c7860
Potra2n3c7906
Potra2n3c7959
Potra2n3c7967
Potra2n3c7977
Potra2n3c8026
Potra2n3c8044
Potra2n3c8118
Potra2n3c8173
Potra2n3c8178
Potra2n3c8182
Potra2n3c8169
Potra2n3c8209
Potra2n3c8300
Potra2n3c8294
Potra2n3c8246
Potra2n3c8253
Potra2n611s36152
Potra2n148s34724
Potra2n631s36219
Potra2n673s36387
Potra2n680s36423
Potra2n680s36446
Potra2n689s36492
Potra2n4c8510
Potra2n4c9082
Potra2n4c9435
Potra2n4c8650
Potra2n4c8672
Potra2n4c8767
Potra2n4c8802
Potra2n4c8825
Potra2n4c8855
Potra2n4c8880
Potra2n4c8929
Potra2n4c9004
Potra2n4c9010
Potra2n4c9012
Potra2n4c9113
Potra2n4c9159
Potra2n4c9264
Potra2n4c9273
Potra2n4c9305
Potra2n4c9332
Potra2n4c9347
Potra2n4c9361
Potra2n4c9512
Potra2n4c9513
Potra2n4c9521
Potra2n4c9621
Potra2n4c9638
Potra2n4c9717
Potra2n4c9732
Potra2n4c9787
Potra2n4c9798
Potra2n4c9832
Potra2n4c9875
Potra2n4c9947
Potra2n4c9966
Potra2n4c9968
Potra2n4c10127
Potra2n4c10136
Potra2n4c10140
Potra2n4c10154
Potra2n4c10222
Potra2n4c10265
Potra2n4c10275
Potra2n4c10355
Potra2n4c10356
Potra2n4c10361
Potra2n4c10406
Potra2n4c10457
Potra2n4c10458
Potra2n4c10469
Potra2n4c10478
Potra2n4c8477
Potra2n4c8907
Potra2n4c8912
Potra2n751s36683
Potra2n871s36859
Potra2n5c12546
Potra2n5c12562
Potra2n5c12564
Potra2n5c11346
Potra2n5c11353
Potra2n5c10508
Potra2n5c10525
Potra2n5c10584
Potra2n5c10623
Potra2n5c10636
Potra2n5c10690
Potra2n5c10704
Potra2n5c10708
Potra2n5c10713
Potra2n5c10722
Potra2n5c10729
Potra2n5c10757
Potra2n5c10769
Potra2n5c10776
Potra2n5c10792
Potra2n5c10820
Potra2n5c10832
Potra2n5c10867
Potra2n5c10912
Potra2n5c10985
Potra2n5c10993
Potra2n5c11013
Potra2n5c11017
Potra2n5c11022
Potra2n5c11120
Potra2n5c11125
Potra2n5c11162
Potra2n5c11163
Potra2n5c11165
Potra2n5c11171
Potra2n5c11305
Potra2n5c11318
Potra2n5c11328
Potra2n5c11348
Potra2n5c11409
Potra2n5c11419
Potra2n5c11424
Potra2n5c11431
Potra2n5c11447
Potra2n5c11461
Potra2n5c11488
Potra2n5c11531
Potra2n5c11688
Potra2n5c11689
Potra2n5c11691
Potra2n5c11721
Potra2n5c11733
Potra2n5c11769
Potra2n5c11815
Potra2n5c11819
Potra2n5c11840
Potra2n5c11857
Potra2n5c11912
Potra2n5c11988
Potra2n5c12034
Potra2n5c12035
Potra2n5c12060
Potra2n5c12088
Potra2n5c12121
Potra2n5c12280
Potra2n5c12298
Potra2n5c12316
Potra2n5c12401
Potra2n5c12419
Potra2n5c12482
Potra2n5c12488
Potra2n5c12507
Potra2n5c12509
Potra2n5c12532
Potra2n5c12607
Potra2n5c12609
Potra2n5c12777
Potra2n5c12796
Potra2n5c12809
Potra2n5c12676
Potra2n5c12708
Potra2n5c12717
Potra2n5c12735
Potra2n6c15085
Potra2n6c14110
Potra2n6c12855
Potra2n6c12860
Potra2n6c12882
Potra2n6c12958
Potra2n6c12985
Potra2n6c13034
Potra2n6c13035
Potra2n6c13042
Potra2n6c13147
Potra2n6c13158
Potra2n6c13218
Potra2n6c13273
Potra2n6c13298
Potra2n6c13321
Potra2n6c13358
Potra2n6c13378
Potra2n6c13408
Potra2n6c13465
Potra2n6c13517
Potra2n6c13526
Potra2n6c13545
Potra2n6c13558
Potra2n6c13603
Potra2n6c13606
Potra2n6c13633
Potra2n6c13718
Potra2n6c13762
Potra2n6c13788
Potra2n6c13797
Potra2n6c13820
Potra2n6c13842
Potra2n6c13844
Potra2n6c13896
Potra2n6c13955
Potra2n6c13962
Potra2n6c13990
Potra2n6c14028
Potra2n6c14088
Potra2n6c14154
Potra2n6c14204
Potra2n6c14216
Potra2n6c14243
Potra2n6c14245
Potra2n6c14330
Potra2n6c14356
Potra2n6c14359
Potra2n6c14361
Potra2n6c14368
Potra2n6c14371
Potra2n6c14391
Potra2n6c14428
Potra2n6c14458
Potra2n6c14499
Potra2n6c14549
Potra2n6c14580
Potra2n6c14584
Potra2n6c14597
Potra2n6c14602
Potra2n6c14606
Potra2n6c14624
Potra2n6c14654
Potra2n6c14667
Potra2n6c14676
Potra2n6c14691
Potra2n6c14767
Potra2n6c14779
Potra2n6c14912
Potra2n6c14944
Potra2n6c14960
Potra2n6c15001
Potra2n6c15013
Potra2n6c15020
Potra2n6c15232
Potra2n6c15270
Potra2n6c15351
Potra2n6c15368
Potra2n197s34899
Potra2n199s34907
Potra2n199s34916
Potra2n7c15686
Potra2n7c15574
Potra2n7c16133
Potra2n7c16136
Potra2n7c16272
Potra2n7c16288
Potra2n7c16327
Potra2n7c16337
Potra2n7c16359
Potra2n7c16365
Potra2n7c16439
Potra2n7c16447
Potra2n7c16469
Potra2n7c16587
Potra2n7c16588
Potra2n7c15416
Potra2n7c15490
Potra2n7c15501
Potra2n7c15652
Potra2n7c15665
Potra2n7c15673
Potra2n7c15731
Potra2n7c15962
Potra2n7c15964
Potra2n7c16046
Potra2n7c16075
Potra2n8c17201
Potra2n8c17781
Potra2n8c16671
Potra2n8c16691
Potra2n8c16721
Potra2n8c16761
Potra2n8c16762
Potra2n8c16775
Potra2n8c16804
Potra2n8c16813
Potra2n8c16923
Potra2n8c16934
Potra2n8c16964
Potra2n8c16975
Potra2n8c16977
Potra2n8c17030
Potra2n8c17043
Potra2n8c17068
Potra2n8c17073
Potra2n8c17118
Potra2n8c17123
Potra2n8c17129
Potra2n8c17275
Potra2n8c17356
Potra2n8c17369
Potra2n8c17374
Potra2n8c17400
Potra2n8c17449
Potra2n8c17487
Potra2n8c17505
Potra2n8c17509
Potra2n8c17545
Potra2n8c17561
Potra2n8c17603
Potra2n8c17644
Potra2n8c17645
Potra2n8c17654
Potra2n8c17668
Potra2n8c17671
Potra2n8c17718
Potra2n8c17721
Potra2n8c17747
Potra2n8c17784
Potra2n8c17802
Potra2n8c17815
Potra2n8c17849
Potra2n8c17855
Potra2n8c17860
Potra2n8c17929
Potra2n8c17935
Potra2n8c17960
Potra2n8c17973
Potra2n8c17987
Potra2n8c18036
Potra2n8c18047
Potra2n8c18091
Potra2n8c18106
Potra2n8c18109
Potra2n8c18129
Potra2n8c18136
Potra2n8c18139
Potra2n8c18148
Potra2n8c18153
Potra2n8c18155
Potra2n8c18176
Potra2n8c18232
Potra2n8c18238
Potra2n8c18342
Potra2n8c18412
Potra2n8c18420
Potra2n8c18447
Potra2n8c18499
Potra2n8c18513
Potra2n8c18555
Potra2n8c18556
Potra2n8c18578
Potra2n8c18588
Potra2n8c18594
Potra2n8c18620
Potra2n234s35051
Potra2n234s35056
Potra2n9c19852
Potra2n9c19454
Potra2n9c19468
Potra2n9c19478
Potra2n9c19577
Potra2n9c19606
Potra2n9c18748
Potra2n9c18647
Potra2n9c18663
Potra2n9c18672
Potra2n9c18739
Potra2n9c18785
Potra2n9c18835
Potra2n9c18939
Potra2n9c18991
Potra2n9c18997
Potra2n9c19071
Potra2n9c19112
Potra2n9c19128
Potra2n9c19169
Potra2n9c19194
Potra2n9c19212
Potra2n9c19222
Potra2n9c19227
Potra2n9c19239
Potra2n9c19241
Potra2n9c19272
Potra2n9c19321
Potra2n9c19323
Potra2n9c19327
Potra2n9c19338
Potra2n9c19344
Potra2n9c19359
Potra2n9c19360
Potra2n9c19363
Potra2n9c19383
Potra2n9c19410
Potra2n9c19413
Potra2n9c19633
Potra2n9c19683
Potra2n9c19781
Potra2n9c19832
Potra2n9c19924
Potra2n9c19936
Potra2n9c20043
Potra2n9c20049

### Sheet: II. P. tremula genes
Potra2n1c771
Potra2n1c3635
Potra2n1c163
Potra2n1c355
Potra2n1c456
Potra2n1c1329
Potra2n1c1784
Potra2n1c1994
Potra2n10c21264
Potra2n10c21327
Potra2n10c20252
Potra2n11c22662
Potra2n12c24324
Potra2n14c27122
Potra2n14c27382
Potra2n14c26451
Potra2n14c27592
Potra2n14c26388
Potra2n17c30653
Potra2n17c30917
Potra2n17c31718
Potra2n18c31978
Potra2n18c32275
Potra2n2c5983
Potra2n124s34596
Potra2c499s35820
Potra2n3c8191
Potra2n3c8199
Potra2n3c8173
Potra2n3c8178
Potra2n3c8192
Potra2n4c8598
Potra2n5c11627
Potra2n7c15771
Potra2n1c774
Potra2n3c6629
Potra2n3c6821
Potra2n3c6928
Potra2n3c7793
Potra2n3c8223
Potra2n9c19918
Potra2n8c17673
Potra2n8c17731
Potra2n235s35073
Potra2n2c4857
Potra2n2c4579
Potra2n2c5322
Potra2n2c4305
Potra2n461s35743
Potra2n4c9082
Potra2n4c9341
Potra2n3c8059
Potra2n6c13694
Potra2n5c10954
Potra2n4c8596
Potra2c499s35826
Potra2n3c8246
Potra2n3c8250
Potra2n3c8243
Potra2n245s35103
Potra2n245s35092
Potra2n7c15594
Potra2n203s34958
Potra2n7c16214

### Sheet: III. GO enrichment
Definition	GO ID	mpat	mt	GO name	GO namespace	npat	nt	Padj	P-value
Organized structure of distinctive morphology and function, not bounded by a lipid bilayer membrane. Includes ribosomes, the cytoskeleton and chromosomes. [GOC:go_curators]	GO:0043228	10959	2510	non-membrane-bounded organelle	CC	14	11	0.00462718	1.61226e-05
