## Supplementary material for "An Improved Chromosome-scale Genome Assembly and Population Genetics resource for *Populus tremula*": Supplementary table S10. lincRNAS.xslx.xlsx

### Sheet: Supplementary table S15 lincRNA
Supplementary table S10.
Novel lincRNAs in aspen leaves.
Key:
TRINITY_ID = ID of lincRNA
length = length in base pairs
scaffold = Genomic chromosome or scaffold
t_start = Start position (bp)
t_end = Stop position (bp)
strand = Strand

### Sheet: lincRNAs
TRINITY_ID	length	scaffold	t_start	t_end	strand
TRINITY_DN81_c0_g2_i1	354	scaffold416	1469	1962	-
TRINITY_DN180_c0_g1_i8	1143	chr12	7340379	7341057	-
TRINITY_DN180_c0_g3_i1	532	chr19	8526844	8527374	+
TRINITY_DN148_c1_g2_i1	879	chr4	5117010	5117369	+
TRINITY_DN148_c1_g2_i2	839	chr4	5155018	5155853	+
TRINITY_DN246_c1_g3_i1	895	chr1	4489376	4490234	+
TRINITY_DN246_c1_g1_i2	623	chr14	9604916	9606070	+
TRINITY_DN397_c0_g1_i1	1106	chr14	14256642	14257747	-
TRINITY_DN389_c2_g1_i1	632	chr2	763901	764525	-
TRINITY_DN459_c0_g1_i1	589	chr19	5265725	5266409	-
TRINITY_DN552_c0_g1_i4	2105	chr3	14809413	14811529	-
TRINITY_DN552_c0_g1_i5	2106	chr3	14809413	14811529	-
TRINITY_DN552_c0_g1_i6	2094	chr3	14809413	14811529	-
TRINITY_DN552_c0_g1_i1	2090	chr3	14809413	14811529	-
TRINITY_DN552_c0_g1_i2	671	chr3	14809413	14811378	+
TRINITY_DN568_c0_g1_i5	669	chr14	1709784	1710441	-
TRINITY_DN597_c4_g1_i1	584	chr19	12264430	12265013	+
TRINITY_DN597_c1_g1_i1	291	scaffold982	10168	10458	+
TRINITY_DN597_c2_g1_i5	780	scaffold106	9804	10514	+
TRINITY_DN699_c1_g2_i2	548	chr19	11216137	11216963	+
TRINITY_DN659_c3_g1_i1	513	chr3	2831550	2832062	+
TRINITY_DN659_c3_g6_i1	640	chr3	2830933	2831572	-
TRINITY_DN757_c0_g3_i4	1044	chr17	14575903	14576946	+
TRINITY_DN837_c1_g1_i1	584	chr1	19209959	19210507	+
TRINITY_DN974_c1_g1_i2	321	chr5	5271863	5272092	-
TRINITY_DN988_c0_g3_i2	292	chr17	5163364	5163504	+
TRINITY_DN908_c7_g1_i1	255	chr5	20283031	20283256	+
TRINITY_DN1064_c0_g1_i13	1076	scaffold452	15434	16489	-
TRINITY_DN1134_c0_g1_i1	528	chr19	15044828	15066037	-
TRINITY_DN1134_c0_g1_i2	516	chr19	15044828	15066037	-
TRINITY_DN1132_c1_g1_i7	874	scaffold621	97479	98352	+
TRINITY_DN1132_c1_g1_i6	724	chr1	47995079	48000576	+
TRINITY_DN1163_c0_g3_i1	978	chr19	8529263	8529685	-
TRINITY_DN1326_c2_g1_i2	2006	chr14	9507609	9507824	+
TRINITY_DN1324_c0_g2_i1	887	chr19	210502	211387	+
TRINITY_DN1373_c0_g1_i1	669	chr3	16984746	16985413	+
TRINITY_DN1373_c0_g1_i2	506	chr3	16984746	16985413	-
TRINITY_DN1316_c0_g2_i2	499	chr5	21337303	21337805	-
TRINITY_DN1316_c0_g3_i2	579	chr6	15324463	15325010	+
TRINITY_DN1466_c1_g1_i1	248	chr6	16902748	16902990	-
TRINITY_DN1436_c1_g1_i6	714	chr15	10951505	10952200	-
TRINITY_DN1587_c0_g1_i1	529	chr7	1757389	1757897	-
TRINITY_DN1530_c2_g2_i1	404	chr7	650629	651031	-
TRINITY_DN1635_c0_g1_i8	952	chr4	1273608	1276895	+
TRINITY_DN1635_c0_g1_i14	2428	chr4	1262025	1276895	+
TRINITY_DN1635_c0_g1_i11	867	chr4	1284309	1287606	+
TRINITY_DN1818_c0_g1_i8	268	scaffold703	17706	17973	+
TRINITY_DN1818_c0_g2_i1	311	chr1	44362298	44362608	-
TRINITY_DN1896_c0_g6_i4	1548	chr17	198889	207720	-
TRINITY_DN1896_c0_g6_i3	1433	chr17	206535	207264	-
TRINITY_DN1896_c0_g8_i1	769	chr17	207028	207720	+
TRINITY_DN1985_c1_g1_i1	391	chr15	2536095	2536484	-
TRINITY_DN1985_c2_g1_i1	443	chr19	6726835	6727277	-
TRINITY_DN2041_c1_g1_i3	532	chr10	4336623	4337171	-
TRINITY_DN2197_c0_g1_i1	1290	chr12	5313338	5314679	-
TRINITY_DN2197_c0_g1_i2	566	chr12	5313338	5314679	-
TRINITY_DN2197_c0_g1_i3	1307	chr12	5313338	5314679	-
TRINITY_DN2197_c0_g2_i8	469	chr12	5312738	5313466	-
TRINITY_DN2197_c0_g2_i3	1259	chr12	5312793	5313466	-
TRINITY_DN2197_c0_g2_i2	1011	chr12	5312871	5313466	+
TRINITY_DN2197_c0_g2_i5	1133	chr12	5312871	5313466	+
TRINITY_DN2197_c0_g2_i4	745	chr12	5312925	5313466	-
TRINITY_DN2184_c0_g1_i5	1074	chr10	15815878	15816960	-
TRINITY_DN2184_c0_g1_i1	804	chr10	15815878	15816960	-
TRINITY_DN2184_c0_g1_i2	784	chr10	15815878	15816960	-
TRINITY_DN2184_c0_g1_i3	921	chr10	15815878	15816806	-
TRINITY_DN2184_c0_g1_i8	1058	chr10	15814343	15816009	-
TRINITY_DN2184_c0_g1_i9	525	chr10	15815878	15816732	-
TRINITY_DN2184_c0_g1_i11	973	chr10	15815878	15816845	-
TRINITY_DN2137_c1_g1_i3	490	scaffold583	159387	159875	-
TRINITY_DN2151_c0_g2_i1	327	chr17	2154193	2154519	+
TRINITY_DN2146_c1_g1_i1	216	scaffold680	218925	219138	-
TRINITY_DN2146_c2_g4_i1	607	chr13	3989746	3990361	+
TRINITY_DN2190_c0_g1_i1	796	chr6	13635450	13636351	+
TRINITY_DN2190_c0_g1_i2	902	chr6	13635450	13636351	+
TRINITY_DN2393_c1_g3_i2	620	chr12	9364670	9365260	-
TRINITY_DN2393_c1_g2_i1	776	chr15	4219774	4220545	-
TRINITY_DN2393_c1_g5_i1	483	chr15	4220067	4220545	+
TRINITY_DN2329_c2_g1_i2	1330	chr17	13992321	13993506	+
TRINITY_DN2363_c0_g2_i1	723	chr1	14912543	14913242	+
TRINITY_DN2363_c0_g2_i2	771	chr1	14912543	14913242	+
TRINITY_DN2399_c1_g1_i6	390	chr8	718060	719457	+
TRINITY_DN2399_c1_g1_i3	497	chr8	718060	719457	+
TRINITY_DN2465_c0_g1_i1	2313	chr16	8183755	8186067	+
TRINITY_DN2532_c0_g5_i1	604	chr10	13420679	13421120	-
TRINITY_DN2532_c0_g9_i1	1220	chr2	3264099	3265306	+
TRINITY_DN2652_c4_g1_i1	317	chr11	14931760	14932054	-
TRINITY_DN2775_c0_g2_i1	816	chr16	2597627	2598446	+
TRINITY_DN2836_c1_g1_i7	550	chr14	13627921	13629436	-
TRINITY_DN2836_c1_g1_i1	525	chr14	13627920	13629436	-
TRINITY_DN2836_c1_g5_i1	801	chr19	3656309	3656756	-
TRINITY_DN2830_c1_g1_i1	213	chr4	9637650	9637862	+
TRINITY_DN2877_c0_g3_i2	298	chr1	7288392	7288618	+
TRINITY_DN2898_c0_g1_i1	260	chr17	445374	445633	+
TRINITY_DN2898_c1_g1_i1	367	chr17	445564	446309	-
TRINITY_DN2985_c0_g2_i2	773	chr10	2951596	2953697	+
TRINITY_DN2985_c0_g2_i6	762	chr10	2951596	2953697	+
TRINITY_DN2917_c3_g1_i1	297	chr19	13734916	13735185	+
TRINITY_DN2917_c6_g2_i1	272	chr19	15695341	15695612	-
TRINITY_DN2917_c9_g1_i1	518	scaffold424	59436	59953	+
TRINITY_DN2917_c8_g1_i3	404	chr19	16106587	16106989	+
TRINITY_DN2982_c1_g2_i1	918	chr10	7813713	7814624	+
TRINITY_DN3082_c0_g1_i3	269	chr3	2353969	2354240	-
TRINITY_DN3082_c0_g2_i3	537	chr3	2353945	2354487	-
TRINITY_DN3060_c0_g1_i6	935	chr15	2559752	2560683	+
TRINITY_DN3060_c0_g1_i1	955	chr15	2559752	2560683	+
TRINITY_DN3060_c0_g3_i1	505	chr15	2560009	2560518	-
TRINITY_DN3016_c1_g2_i1	859	chr8	9770661	9771517	-
TRINITY_DN3020_c1_g1_i6	266	chr1	39902232	39902429	-
TRINITY_DN3177_c2_g1_i9	366	chr1	14443571	14443916	-
TRINITY_DN3171_c0_g2_i1	597	chr5	19076261	19076854	-
TRINITY_DN3209_c0_g1_i1	607	chr4	2563378	2563958	-
TRINITY_DN3209_c0_g1_i2	403	chr4	2563140	2563533	-
TRINITY_DN3493_c0_g2_i1	794	chr5	17507062	17507793	-
TRINITY_DN3592_c0_g1_i16	570	scaffold588	5148	6159	+
TRINITY_DN3592_c0_g1_i12	606	scaffold588	5148	6159	+
TRINITY_DN3546_c1_g1_i1	484	chr17	10946080	10946556	+
TRINITY_DN3505_c0_g1_i1	417	chr18	4183551	4183918	-
TRINITY_DN3685_c0_g1_i7	914	chr3	17782322	17782757	-
TRINITY_DN3692_c0_g1_i3	943	chr3	4745368	4746413	+
TRINITY_DN3615_c1_g5_i1	294	chr16	3470711	3471005	-
TRINITY_DN3725_c1_g1_i7	396	scaffold621	94297	94691	-
TRINITY_DN3725_c1_g1_i10	401	scaffold621	94297	94691	-
TRINITY_DN3841_c0_g1_i6	1080	chr3	1123384	1124019	+
TRINITY_DN3808_c1_g1_i1	388	chr4	13036692	13037816	-
TRINITY_DN3937_c1_g1_i1	701	chr15	12266611	12267227	+
TRINITY_DN3937_c1_g1_i2	620	chr15	12266611	12267227	+
TRINITY_DN3971_c0_g1_i8	517	chr17	3967555	3968049	-
TRINITY_DN4074_c0_g1_i1	641	chr16	10703931	10704667	+
TRINITY_DN4064_c0_g1_i6	231	chr10	15909487	15909687	+
TRINITY_DN4058_c0_g1_i1	364	chr15	2477792	2478154	-
TRINITY_DN4058_c0_g1_i8	358	scaffold81	85663	86020	-
TRINITY_DN4133_c0_g1_i10	325	chr3	17847221	17847543	+
TRINITY_DN4284_c0_g1_i4	540	chr1	28554224	28554764	+
TRINITY_DN4254_c0_g2_i8	1119	chr19	11644329	11644761	-
TRINITY_DN4221_c0_g1_i5	1622	chr9	124899	129239	+
TRINITY_DN4221_c0_g1_i6	1104	chr9	124899	129239	+
TRINITY_DN4221_c0_g1_i7	817	chr9	124899	125679	-
TRINITY_DN4221_c0_g1_i2	1057	chr9	124899	129239	+
TRINITY_DN4221_c0_g1_i3	1993	chr9	124899	129239	+
TRINITY_DN4206_c0_g1_i2	910	chr1	17061914	17076886	+
TRINITY_DN4206_c0_g1_i3	611	chr1	17061914	17076886	+
TRINITY_DN4371_c0_g1_i1	472	scaffold616	24593	24776	+
TRINITY_DN4389_c0_g1_i2	679	scaffold579	93868	94978	+
TRINITY_DN4305_c4_g1_i1	301	chr14	4247164	4247445	+
TRINITY_DN4309_c0_g1_i5	567	chr19	13635208	13648197	-
TRINITY_DN4309_c0_g1_i1	651	chr19	13697042	13698013	-
TRINITY_DN4338_c1_g1_i1	525	chr3	2181294	2181780	-
TRINITY_DN4335_c0_g1_i2	1921	chr1	39900381	39902250	+
TRINITY_DN4376_c0_g3_i5	562	chr2	11343511	11344072	+
TRINITY_DN4427_c0_g1_i6	1079	scaffold644	10611	11616	-
TRINITY_DN4427_c0_g1_i2	1191	scaffold644	10542	11614	-
TRINITY_DN4488_c0_g1_i4	590	chr3	17745515	17746107	+
TRINITY_DN4488_c0_g1_i8	280	scaffold602	53443	53722	-
TRINITY_DN4414_c1_g1_i9	761	chr1	1614641	1615540	-
TRINITY_DN4414_c1_g1_i7	420	chr1	1600697	1601115	+
TRINITY_DN4414_c1_g1_i1	803	chr1	1584782	1601115	-
TRINITY_DN4414_c1_g1_i3	1010	chr1	1614641	1615757	-
TRINITY_DN4414_c1_g1_i2	378	chr1	1609018	1615540	-
TRINITY_DN4414_c1_g1_i10	850	chr1	1609201	1615757	-
TRINITY_DN4414_c1_g1_i12	704	chr1	1600697	1615179	+
TRINITY_DN4461_c0_g1_i1	745	chr7	12303245	12303999	-
TRINITY_DN4431_c0_g1_i4	517	chr1	46750278	46753304	-
TRINITY_DN4431_c0_g1_i7	361	chr1	46747361	46753304	-
TRINITY_DN4585_c0_g4_i1	471	chr2	20920489	20921934	+
TRINITY_DN4523_c5_g1_i2	417	chr6	13625637	13626005	+
TRINITY_DN4504_c0_g1_i4	958	chr3	18451329	18452539	-
TRINITY_DN4504_c0_g1_i6	844	chr3	18451329	18452128	+
TRINITY_DN4521_c0_g1_i4	365	chr9	4176319	4176684	+
TRINITY_DN4521_c0_g1_i7	365	chr9	4176321	4176684	+
TRINITY_DN4611_c2_g1_i2	262	chr3	1687605	1687866	-
TRINITY_DN4611_c0_g1_i1	442	chr3	2176558	2177138	+
TRINITY_DN4611_c0_g1_i8	246	chr3	2176376	2176604	+
TRINITY_DN4611_c0_g2_i3	320	chr13	5502132	5502552	-
TRINITY_DN4635_c2_g1_i3	793	chr3	17793964	17794777	+
TRINITY_DN4615_c0_g1_i1	467	chr19	11370211	11370677	-
TRINITY_DN4755_c0_g2_i1	1674	chr3	22058280	22059953	-
TRINITY_DN4755_c0_g2_i2	1662	chr3	22058280	22059953	-
TRINITY_DN4735_c1_g1_i1	638	chr6	18984427	18985061	+
TRINITY_DN4760_c0_g1_i2	840	chr14	4547048	4547932	+
TRINITY_DN4760_c0_g1_i3	929	chr14	4547048	4547932	+
TRINITY_DN4773_c0_g4_i1	1493	chr6	17995970	17997450	+
TRINITY_DN4773_c0_g8_i2	547	chr13	2079146	2080910	+
TRINITY_DN4988_c2_g1_i2	1871	chr5	17765073	17766959	+
TRINITY_DN4958_c1_g1_i1	345	chr19	14969421	14969872	+
TRINITY_DN4958_c1_g1_i2	452	chr19	14969421	14969872	+
TRINITY_DN4995_c0_g1_i4	2138	chr12	5388633	5390654	+
TRINITY_DN4995_c0_g1_i1	2204	chr12	5388489	5390654	+
TRINITY_DN4995_c0_g1_i2	1445	chr12	5388633	5390654	-
TRINITY_DN4995_c0_g1_i3	1755	chr12	5388908	5390654	+
TRINITY_DN4905_c1_g2_i1	242	chr14	6561970	6562212	-
TRINITY_DN5093_c0_g1_i2	583	chr10	12167783	12168362	-
TRINITY_DN5071_c3_g2_i2	413	chr13	5694148	5694501	-
TRINITY_DN5156_c0_g2_i1	670	chr2	763305	763984	-
TRINITY_DN5187_c0_g2_i1	766	chr18	12302874	12303946	-
TRINITY_DN5267_c0_g1_i1	535	chr13	2952763	2953289	+
TRINITY_DN5463_c0_g1_i6	1316	chr12	445452	446422	-
TRINITY_DN5458_c0_g1_i1	844	chr4	10385769	10386607	-
TRINITY_DN5458_c0_g1_i2	874	chr4	10385769	10386607	-
TRINITY_DN5442_c0_g1_i1	447	chr11	11549392	11549845	+
TRINITY_DN5466_c0_g2_i1	963	chr19	792957	793846	-
TRINITY_DN5555_c1_g2_i9	503	chr10	13582634	13583060	+
TRINITY_DN5555_c1_g2_i3	658	chr10	13582634	13589161	+
TRINITY_DN5555_c1_g2_i4	457	chr10	13582562	13583060	+
TRINITY_DN5555_c1_g2_i6	522	chr10	13582634	13583060	+
TRINITY_DN5636_c0_g1_i2	411	chr3	2149045	2149455	-
TRINITY_DN5636_c0_g1_i3	843	chr3	2041072	2041912	+
TRINITY_DN5636_c0_g1_i10	411	chr3	2149045	2149455	-
TRINITY_DN5756_c1_g2_i3	952	chr12	2728587	2734277	+
TRINITY_DN5770_c0_g1_i1	240	chr6	15832963	15833201	+
TRINITY_DN5795_c0_g1_i13	301	scaffold187	1937	3541	-
TRINITY_DN5727_c0_g1_i4	525	scaffold583	160921	161445	+
TRINITY_DN5727_c0_g1_i3	373	chr19	13633602	13633973	+
TRINITY_DN5727_c0_g1_i13	391	scaffold583	161062	161445	+
TRINITY_DN5877_c1_g1_i7	2015	chr2	43195	45403	-
TRINITY_DN5877_c1_g1_i15	383	scaffold601	3997	6343	-
TRINITY_DN5877_c1_g1_i10	1425	chr2	43772	45422	-
TRINITY_DN5877_c1_g1_i13	2261	chr2	229430	232856	+
TRINITY_DN5877_c1_g1_i12	942	chr2	229430	231760	+
TRINITY_DN5877_c2_g1_i3	430	chr4	12654932	12655361	+
TRINITY_DN5851_c1_g1_i7	1105	chr1	29007750	29008856	-
TRINITY_DN5851_c1_g1_i1	328	chr1	29007750	29008856	-
TRINITY_DN5983_c0_g1_i4	1505	chr10	9786975	9788348	+
TRINITY_DN5983_c0_g1_i2	1733	chr10	9785885	9786787	+
TRINITY_DN5983_c0_g1_i3	1527	chr10	9786955	9788348	+
TRINITY_DN5951_c0_g1_i4	1139	chr4	2087935	2088931	-
TRINITY_DN5951_c0_g1_i5	1698	chr4	2086395	2088931	-
TRINITY_DN5951_c0_g1_i1	1392	chr4	2086395	2087786	-
TRINITY_DN5951_c0_g1_i2	1696	chr4	2086395	2088931	-
TRINITY_DN5947_c0_g3_i1	631	chr13	3954187	3954798	+
TRINITY_DN6004_c0_g1_i4	1275	chr1	8217491	8219200	+
TRINITY_DN6004_c0_g1_i1	1700	chr1	8217491	8219200	-
TRINITY_DN6004_c0_g1_i3	1275	chr1	8217491	8219200	+
TRINITY_DN6052_c3_g1_i1	518	chr11	3709090	3709585	-
TRINITY_DN6075_c1_g1_i5	556	chr19	14376058	14376268	-
TRINITY_DN6075_c1_g1_i4	586	chr19	14376044	14376268	-
TRINITY_DN6075_c1_g1_i1	556	chr19	14376067	14376268	+
TRINITY_DN6146_c2_g1_i1	523	chr17	7659761	7660268	-
TRINITY_DN6142_c1_g1_i4	296	chr1	47298377	47298669	-
TRINITY_DN6254_c0_g1_i7	548	scaffold157	60491	62228	-
TRINITY_DN6301_c0_g1_i1	1031	chr1	44585797	44591567	+
TRINITY_DN6434_c1_g1_i1	493	scaffold404	45601	46261	-
TRINITY_DN6665_c0_g1_i2	965	chr7	4031119	4032084	+
TRINITY_DN6694_c0_g1_i1	497	chr18	12453290	12453792	-
TRINITY_DN6648_c0_g1_i4	651	chr19	2038194	2039557	-
TRINITY_DN6648_c0_g1_i6	497	chr19	2037823	2039557	-
TRINITY_DN6648_c0_g1_i1	475	chr19	2037983	2039557	-
TRINITY_DN6669_c0_g2_i1	868	scaffold81	443077	443936	-
TRINITY_DN6633_c0_g1_i4	1749	chr12	11421018	11422712	-
TRINITY_DN6633_c0_g1_i5	1242	chr15	2219626	2220798	+
TRINITY_DN6633_c0_g1_i1	2100	chr12	11421018	11423091	-
TRINITY_DN6638_c0_g1_i5	415	chr6	19319334	19319748	+
TRINITY_DN6638_c0_g1_i6	415	chr6	19319334	19319748	+
TRINITY_DN6638_c0_g1_i1	415	chr6	19319334	19319748	+
TRINITY_DN6638_c0_g1_i2	412	chr6	19319334	19319748	+
TRINITY_DN6638_c0_g1_i3	415	chr6	19319334	19319748	+
TRINITY_DN6635_c0_g2_i1	884	chr19	10824585	10825451	-
TRINITY_DN6740_c0_g1_i4	1336	chr17	11604171	11650112	-
TRINITY_DN6740_c0_g1_i5	1137	chr17	11604171	11650112	-
TRINITY_DN6729_c0_g1_i15	524	chr18	284702	287401	-
TRINITY_DN6772_c1_g1_i1	489	chr2	10864551	10864955	+
TRINITY_DN6772_c1_g1_i2	658	chr2	10864551	10865208	+
TRINITY_DN6873_c1_g1_i2	1015	chr19	13139609	13142192	-
TRINITY_DN6835_c0_g4_i2	1108	chr18	4182859	4183647	-
TRINITY_DN6835_c0_g4_i1	1108	chr18	4182786	4183647	-
TRINITY_DN6808_c0_g2_i3	682	chr11	15053369	15053486	-
TRINITY_DN6889_c0_g3_i3	1306	chr4	16778175	16780093	-
TRINITY_DN6951_c0_g1_i6	368	chr3	1985773	1986140	+
TRINITY_DN6985_c0_g1_i1	660	chr19	1895474	1896120	+
TRINITY_DN6985_c0_g1_i2	809	chr19	1895474	1896227	+
TRINITY_DN6985_c0_g1_i3	779	chr19	1895474	1896227	+
TRINITY_DN6944_c1_g1_i6	763	chr10	9043718	9044550	+
TRINITY_DN7041_c0_g1_i1	952	chr4	1201296	1203377	-
TRINITY_DN7047_c0_g1_i2	1144	chr18	2648043	2649118	-
TRINITY_DN7224_c0_g1_i6	2815	chr14	6368436	6371566	-
TRINITY_DN7339_c2_g2_i1	431	chr19	5610611	5611041	-
TRINITY_DN7339_c2_g1_i3	672	chr10	6624042	6624467	+
TRINITY_DN7376_c0_g3_i1	511	chr13	13036107	13036585	+
TRINITY_DN7308_c1_g1_i5	459	chr19	1017267	1017708	+
TRINITY_DN7308_c1_g1_i4	532	chr19	1017267	1017782	+
TRINITY_DN7308_c1_g1_i3	488	chr19	1022607	1022994	+
TRINITY_DN7308_c0_g1_i5	438	chr19	1021201	1021533	-
TRINITY_DN7308_c0_g1_i6	385	chr19	1016098	1016429	-
TRINITY_DN7308_c0_g1_i7	634	chr19	1016081	1016767	-
TRINITY_DN7308_c0_g1_i3	769	chr19	1008779	1009546	-
TRINITY_DN7308_c0_g1_i8	617	chr19	1016098	1016767	-
TRINITY_DN7424_c0_g1_i1	923	chr5	16253629	16254550	-
TRINITY_DN7403_c0_g1_i1	1083	scaffold739	14059	14991	+
TRINITY_DN7581_c0_g1_i1	843	chr16	6990798	6991638	-
TRINITY_DN7581_c0_g1_i2	1111	chr16	6990798	6991937	-
TRINITY_DN7688_c0_g1_i4	622	chr19	11215649	11216231	+
TRINITY_DN7625_c0_g1_i5	1265	chr15	11003790	11013466	-
TRINITY_DN7625_c0_g1_i6	838	chr15	11009976	11013466	-
TRINITY_DN7625_c0_g1_i1	833	chr15	11004222	11013466	-
TRINITY_DN7625_c0_g1_i3	1020	chr15	11004034	11013466	-
TRINITY_DN7675_c0_g1_i5	317	chr1	46788028	46797511	+
TRINITY_DN7675_c0_g2_i1	214	chr1	46286430	46286643	-
TRINITY_DN7662_c0_g3_i1	485	chr16	10888166	10888511	-
TRINITY_DN7662_c1_g2_i2	459	chr1	51739356	51739884	-
TRINITY_DN7659_c0_g1_i4	345	scaffold404	131725	132069	+
TRINITY_DN7659_c0_g1_i6	306	scaffold404	131769	132069	+
TRINITY_DN7604_c0_g2_i1	746	chr1	25248526	25249128	-
TRINITY_DN7781_c0_g2_i1	1141	chr4	3058796	3059670	+
TRINITY_DN7858_c0_g1_i1	295	chr11	10415867	10416161	+
TRINITY_DN7821_c0_g3_i2	810	chr1	12977952	12978792	+
TRINITY_DN7947_c0_g1_i6	500	chr3	1684719	1688314	-
TRINITY_DN7947_c0_g1_i7	500	chr3	1687845	1688314	-
TRINITY_DN7947_c0_g1_i1	500	chr3	1687845	1688314	-
TRINITY_DN8174_c0_g1_i1	261	chr15	11574726	11574983	+
TRINITY_DN8139_c0_g1_i2	512	scaffold338	48462	48972	+
TRINITY_DN8173_c1_g1_i1	496	chr1	605818	606170	+
TRINITY_DN8191_c0_g1_i1	646	scaffold521	65417	66410	+
TRINITY_DN8181_c1_g1_i2	492	chr3	7663730	7664226	+
TRINITY_DN8177_c0_g1_i1	1136	chr8	15448260	15449430	-
TRINITY_DN8288_c0_g1_i1	2035	chr16	678437	678950	-
TRINITY_DN8288_c0_g1_i10	1062	chr16	670556	678914	+
TRINITY_DN8288_c0_g3_i1	1143	chr1	48011334	48012476	-
TRINITY_DN8390_c3_g1_i1	504	chr19	8525812	8526296	-
TRINITY_DN8302_c0_g1_i9	530	chr5	18933222	18933650	-
TRINITY_DN8302_c0_g1_i18	471	chr5	18933281	18933650	-
TRINITY_DN8302_c0_g1_i16	493	chr5	18933222	18933691	-
TRINITY_DN8312_c0_g1_i5	576	chr3	2178764	2179339	-
TRINITY_DN8312_c0_g1_i6	531	chr3	2041015	2041536	+
TRINITY_DN8312_c0_g1_i9	576	chr3	1946663	1947237	+
TRINITY_DN8312_c0_g1_i10	382	chr3	1689488	1689868	-
TRINITY_DN8304_c0_g1_i1	309	chr19	3857490	3857820	-
TRINITY_DN8304_c2_g1_i1	336	chr18	333227	333474	-
TRINITY_DN8480_c0_g1_i6	289	chr17	14019648	14019936	+
TRINITY_DN8459_c0_g1_i1	957	chr6	21407280	21408235	-
TRINITY_DN8512_c1_g1_i3	470	chr1	51808791	51809218	-
TRINITY_DN8512_c2_g1_i3	858	chr15	7290651	7291500	+
TRINITY_DN8555_c0_g1_i1	1401	chr6	7415174	7415460	-
TRINITY_DN8616_c0_g1_i6	330	chr12	10674319	10674648	+
TRINITY_DN8657_c0_g1_i8	454	chr19	15054426	15055079	+
TRINITY_DN8791_c0_g1_i1	1373	chr4	1015663	1017042	+
TRINITY_DN8791_c0_g1_i2	1389	chr4	1015663	1017042	+
TRINITY_DN8769_c0_g1_i7	444	chr3	2041512	2041915	+
TRINITY_DN8769_c0_g2_i1	324	chr3	2178468	2178752	-
TRINITY_DN8745_c2_g1_i1	269	chr14	3139671	3139933	+
TRINITY_DN8767_c1_g1_i17	338	scaffold128	33930	34307	-
TRINITY_DN9086_c1_g3_i3	718	chr15	4167858	4168574	+
TRINITY_DN9086_c1_g3_i4	718	chr15	4167858	4168574	+
TRINITY_DN9086_c1_g1_i1	419	chr9	4379988	4380410	+
TRINITY_DN9195_c0_g1_i10	1182	chr5	9467169	9468350	-
TRINITY_DN9298_c0_g1_i5	661	chr19	14946039	14946687	+
TRINITY_DN9298_c0_g1_i1	540	chr19	14968701	14969255	+
TRINITY_DN9298_c0_g1_i10	616	chr19	14968625	14969255	+
TRINITY_DN9326_c1_g2_i1	964	chr12	8173076	8175434	+
TRINITY_DN9326_c1_g1_i1	977	chr12	8173058	8175508	+
TRINITY_DN9360_c1_g2_i3	923	chr1	29198070	29198931	+
TRINITY_DN9396_c0_g2_i1	1290	chr6	2888052	2889341	-
TRINITY_DN9396_c0_g2_i2	1148	chr6	2888052	2889197	-
TRINITY_DN9300_c0_g1_i3	300	chr18	11609806	11610422	-
TRINITY_DN9423_c1_g1_i8	1031	chr4	9658483	9659496	+
TRINITY_DN9423_c1_g1_i7	1053	chr4	9658486	9659496	+
TRINITY_DN9423_c1_g1_i1	287	chr4	9659222	9659496	+
TRINITY_DN9529_c0_g1_i1	262	chr11	16320448	16320708	+
TRINITY_DN9544_c0_g1_i1	769	chr3	8556911	8557677	+
TRINITY_DN9579_c0_g1_i1	668	chr6	14919876	14920543	-
TRINITY_DN9651_c1_g1_i1	1171	chr8	7989411	7989801	+
TRINITY_DN9654_c0_g1_i4	954	chr1	14442704	14443676	+
TRINITY_DN9654_c0_g1_i1	926	chr1	14442704	14443676	+
TRINITY_DN9700_c0_g3_i1	2865	chr1	35935200	35935515	-
TRINITY_DN9870_c1_g1_i1	373	chr1	12644937	12645307	-
TRINITY_DN9856_c0_g1_i1	1475	scaffold735	57450	58734	-
TRINITY_DN9850_c0_g1_i2	1246	chr3	5867094	5868305	+
TRINITY_DN9953_c0_g1_i12	680	chr10	16390840	16391512	+
TRINITY_DN9910_c0_g1_i1	1311	chr11	8575330	8576642	-
TRINITY_DN10155_c0_g1_i1	659	chr6	20893520	20894178	+
TRINITY_DN10269_c2_g1_i1	949	chr3	15388521	15389462	+
TRINITY_DN10477_c0_g1_i1	360	chr19	11214316	11214675	-
TRINITY_DN10477_c0_g1_i2	360	chr19	11214316	11214675	-
TRINITY_DN10482_c0_g1_i1	246	chr10	13918745	13918987	-
TRINITY_DN10449_c0_g1_i1	267	chr6	18443702	18443968	+
TRINITY_DN10578_c0_g2_i1	834	chr1	9520160	9520983	+
TRINITY_DN10588_c0_g4_i1	466	chr8	1836450	1836913	+
TRINITY_DN10659_c0_g1_i1	435	chr1	29007178	29007595	+
TRINITY_DN10630_c0_g1_i2	987	chr5	5954111	5955256	+
TRINITY_DN10630_c0_g1_i3	858	chr5	5954111	5954967	+
TRINITY_DN10727_c0_g2_i4	634	chr19	13487595	13488161	+
TRINITY_DN10780_c1_g1_i5	416	chr19	15043868	15044283	-
TRINITY_DN10794_c0_g1_i10	883	scaffold404	55950	57101	-
TRINITY_DN10878_c0_g7_i1	423	scaffold126	62423	62832	+
TRINITY_DN10878_c0_g8_i1	1221	chr1	26893506	26894665	-
TRINITY_DN10993_c0_g1_i2	389	chr2	3264873	3265244	-
TRINITY_DN10920_c0_g2_i3	1677	chr1	2503951	2506671	-
TRINITY_DN11036_c0_g1_i4	805	chr14	3521095	3531566	-
TRINITY_DN11036_c0_g1_i5	1037	chr14	3530853	3531816	+
TRINITY_DN11036_c0_g1_i1	798	chr14	3530753	3531567	+
TRINITY_DN11036_c0_g1_i2	307	chr14	3530753	3531816	+
TRINITY_DN11036_c0_g1_i3	288	chr14	3530753	3531816	+
TRINITY_DN11078_c0_g1_i4	716	chr8	7427667	7429327	-
TRINITY_DN11155_c0_g2_i1	260	chr18	5020366	5020625	-
TRINITY_DN11136_c1_g2_i1	468	chr1	27403136	27403597	+
TRINITY_DN11136_c0_g1_i5	910	chr17	93696	94126	+
TRINITY_DN11136_c0_g1_i8	601	chr16	10895866	10902361	-
TRINITY_DN11212_c1_g1_i5	303	chr17	2657537	2657814	-
TRINITY_DN11352_c1_g1_i3	428	scaffold620	149119	149536	+
TRINITY_DN11352_c0_g1_i1	683	chr19	1293261	1293888	-
TRINITY_DN11352_c0_g1_i2	683	chr19	1293261	1293888	-
TRINITY_DN11345_c0_g1_i1	767	chr5	5745830	5746795	+
TRINITY_DN11333_c0_g4_i1	960	chr13	1909706	1910652	-
TRINITY_DN11485_c0_g1_i1	654	chr18	1046448	1047101	+
TRINITY_DN11473_c0_g1_i1	1028	chr11	8640877	8641904	-
TRINITY_DN11463_c0_g1_i4	594	chr16	11706915	11709230	+
TRINITY_DN11463_c0_g1_i5	848	chr16	11708389	11709230	+
TRINITY_DN11551_c0_g1_i1	520	scaffold703	17422	17941	+
TRINITY_DN11551_c0_g1_i2	478	chr19	15080050	15080527	-
TRINITY_DN11551_c0_g2_i1	320	chr1	38668369	38668687	+
TRINITY_DN11551_c0_g3_i1	391	chr19	13722738	13723137	-
TRINITY_DN11551_c1_g1_i2	699	scaffold106	11301	11999	+
TRINITY_DN11666_c0_g1_i3	1980	chr3	215526	215546	-
TRINITY_DN11682_c0_g1_i6	669	chr18	5395752	5396380	+
TRINITY_DN11752_c0_g2_i2	757	chr4	15715250	15716005	+
TRINITY_DN11740_c1_g1_i4	1989	chr7	5931198	5939220	+
TRINITY_DN11740_c1_g1_i3	1793	chr7	5931198	5933207	+
TRINITY_DN11807_c0_g1_i1	381	chr12	9364355	9364731	-
TRINITY_DN11862_c0_g2_i1	459	chr15	11572926	11573777	+
TRINITY_DN11877_c0_g1_i1	859	chr14	13025451	13026307	+
TRINITY_DN11888_c0_g1_i1	488	chr1	44361543	44362030	+
TRINITY_DN11837_c0_g2_i1	531	chr18	271751	290817	+
TRINITY_DN12042_c0_g1_i10	681	chr19	6829829	6830444	-
TRINITY_DN12149_c0_g2_i6	1032	chr11	16004826	16007366	+
TRINITY_DN12125_c1_g1_i1	281	chr10	15815867	15816131	-
TRINITY_DN12168_c0_g1_i1	1405	chr5	13477098	13478492	-
TRINITY_DN12245_c0_g1_i1	298	chr3	1919130	1919419	+
TRINITY_DN12244_c1_g1_i4	1351	chr1	11788316	11789779	-
TRINITY_DN12244_c1_g1_i1	723	chr1	11788659	11789128	-
TRINITY_DN12299_c0_g1_i1	547	chr11	16319926	16320433	-
TRINITY_DN12299_c0_g1_i2	547	chr11	16319926	16320433	-
TRINITY_DN12276_c0_g1_i6	1806	chr1	42239288	42241097	+
TRINITY_DN12276_c0_g1_i9	1830	chr1	42239288	42241097	+
TRINITY_DN12339_c0_g1_i1	319	chr2	761561	761880	-
TRINITY_DN12389_c0_g1_i4	1018	chr2	22074515	22075711	+
TRINITY_DN12389_c0_g1_i1	1048	chr2	22074515	22075711	+
TRINITY_DN12369_c0_g2_i1	941	chr12	4747056	4747995	+
TRINITY_DN12310_c0_g1_i1	313	chr11	14912861	14913173	+
TRINITY_DN12444_c0_g1_i7	570	chr3	2042283	2042852	+
TRINITY_DN12444_c0_g1_i2	520	chr3	2226832	2227351	-
TRINITY_DN12444_c0_g1_i14	529	chr3	1688131	1688656	-
TRINITY_DN12469_c0_g1_i5	657	chr1	5573167	5573757	+
TRINITY_DN12469_c0_g1_i3	742	chr1	5573039	5573757	+
TRINITY_DN12454_c0_g1_i4	934	scaffold428	891	1838	+
TRINITY_DN12454_c0_g1_i5	934	scaffold428	891	1838	+
TRINITY_DN12454_c0_g1_i6	952	scaffold428	891	1838	+
TRINITY_DN12543_c0_g1_i4	419	scaffold404	130391	130809	+
TRINITY_DN12543_c0_g1_i7	381	scaffold404	88576	88950	+
TRINITY_DN12543_c0_g1_i1	419	scaffold404	88556	88966	+
TRINITY_DN12543_c0_g1_i2	504	scaffold404	88556	89048	+
TRINITY_DN12543_c0_g1_i3	484	scaffold404	88576	89048	+
TRINITY_DN12543_c0_g1_i11	342	chr12	10679767	10680102	+
TRINITY_DN12501_c1_g2_i1	848	chr18	5805519	5805886	-
TRINITY_DN12649_c0_g1_i4	293	scaffold583	179353	179642	+
TRINITY_DN12649_c0_g1_i1	353	chr19	13746648	13747000	+
TRINITY_DN12678_c0_g1_i1	571	chr4	9637828	9638394	-
TRINITY_DN12660_c0_g1_i1	542	chr9	519511	529193	-
TRINITY_DN12706_c0_g1_i5	507	chr17	15064539	15072575	+
TRINITY_DN12706_c0_g2_i1	549	chr2	21720793	21721341	+
TRINITY_DN12799_c0_g1_i3	537	chr18	5805049	5806399	-
TRINITY_DN12799_c0_g2_i1	502	chr18	5806983	5823253	-
TRINITY_DN12701_c0_g1_i1	380	chr13	2082828	2083204	+
TRINITY_DN12781_c0_g1_i4	388	chr7	875044	875431	-
TRINITY_DN12809_c0_g1_i1	709	chr18	12961367	12962072	+
TRINITY_DN12952_c0_g1_i2	474	scaffold583	374596	375069	+
TRINITY_DN12924_c0_g2_i2	1328	chr16	4424764	4425828	+
TRINITY_DN12992_c0_g1_i5	1680	chr8	15746881	15749123	+
TRINITY_DN12992_c0_g1_i2	1639	chr8	15746881	15749123	+
TRINITY_DN13004_c0_g2_i6	1248	chr5	14273869	14275107	+
TRINITY_DN13049_c0_g1_i1	625	chr19	2046673	2048022	-
TRINITY_DN13052_c0_g1_i2	822	chr7	13642042	13642858	-
TRINITY_DN13196_c0_g1_i1	825	chr3	13901076	13902017	+
TRINITY_DN13196_c0_g1_i2	942	chr3	13901076	13902017	+
TRINITY_DN13159_c0_g3_i10	333	scaffold338	49598	49923	-
TRINITY_DN13159_c0_g3_i6	407	scaffold709	32305	32711	-
TRINITY_DN13159_c0_g3_i4	379	scaffold709	32305	32683	-
TRINITY_DN13159_c0_g3_i3	277	chr7	421520	421786	+
TRINITY_DN13159_c0_g3_i1	407	scaffold709	32305	32711	-
TRINITY_DN13200_c0_g2_i1	580	chr1	44359923	44360750	-
TRINITY_DN13285_c0_g1_i4	613	chr19	11212435	11213510	+
TRINITY_DN13285_c0_g1_i6	774	chr19	14867983	14891593	-
TRINITY_DN13285_c0_g1_i3	531	chr19	11212762	11213510	+
TRINITY_DN13285_c0_g2_i3	505	chr19	15242223	15242719	-
TRINITY_DN13285_c0_g2_i2	344	scaffold718	20512	20848	-
TRINITY_DN13359_c0_g1_i1	202	chr17	12152557	12152758	-
TRINITY_DN13309_c0_g1_i18	717	scaffold588	55504	56216	+
TRINITY_DN13306_c0_g1_i1	607	chr16	4517360	4519327	+
TRINITY_DN13306_c0_g1_i2	780	chr16	4517360	4518861	+
TRINITY_DN13306_c0_g1_i3	1152	chr16	4517799	4518917	-
TRINITY_DN13372_c0_g1_i1	532	chr6	19951601	19952117	+
TRINITY_DN13431_c1_g1_i7	490	chr17	4011702	4013320	-
TRINITY_DN13602_c0_g1_i1	1209	chr17	17357993	17359194	+
TRINITY_DN13704_c0_g1_i4	644	chr19	14893079	14893813	+
TRINITY_DN13704_c0_g1_i5	555	chr19	14893145	14893813	+
TRINITY_DN13704_c0_g1_i1	562	chr19	14893145	14893813	+
TRINITY_DN13704_c0_g1_i9	525	chr19	14893079	14893587	-
TRINITY_DN13828_c4_g1_i1	249	chr4	2550439	2550688	-
TRINITY_DN13828_c0_g1_i1	1799	chr2	9354918	9356712	+
TRINITY_DN13828_c0_g1_i2	1785	chr2	9354918	9356712	+
TRINITY_DN13807_c0_g1_i5	827	chr5	21457529	21458353	+
TRINITY_DN13807_c0_g1_i10	1019	chr5	21457642	21458612	+
TRINITY_DN13896_c1_g1_i1	256	chr1	6530660	6530915	-
TRINITY_DN13986_c0_g3_i1	711	chr3	20350264	20352773	-
TRINITY_DN14007_c0_g1_i1	843	chr10	9044459	9045308	+
TRINITY_DN14097_c0_g1_i1	821	chr11	384031	384894	-
TRINITY_DN14199_c0_g1_i1	259	chr3	1690303	1690561	+
TRINITY_DN14187_c0_g1_i2	964	chr7	7739488	7740550	-
TRINITY_DN14241_c0_g1_i1	656	chr1	14443817	14444472	+
TRINITY_DN14200_c0_g1_i1	763	chr4	14145200	14145932	-
TRINITY_DN14235_c1_g2_i1	2147	chr1	37576186	37588970	-
TRINITY_DN14340_c0_g1_i6	741	chr18	3429165	3432206	-
TRINITY_DN14476_c0_g1_i4	373	chr7	5933346	5933632	+
TRINITY_DN14476_c0_g1_i3	825	chr7	5933346	5934168	+
TRINITY_DN14417_c0_g1_i1	559	chr1	23524880	23528218	-
TRINITY_DN14551_c0_g1_i1	1349	chr10	19298474	19299822	-
TRINITY_DN14551_c0_g1_i3	568	chr10	19298474	19299822	-
TRINITY_DN14562_c1_g1_i4	990	chr1	18778906	18779978	-
TRINITY_DN14679_c0_g1_i1	364	chr17	2154558	2156709	-
TRINITY_DN14638_c0_g1_i1	382	chr19	1367344	1367725	-
TRINITY_DN14654_c1_g1_i1	1285	chr12	4709351	4710626	-
TRINITY_DN14662_c0_g1_i4	244	chr3	2179202	2179445	-
TRINITY_DN14662_c0_g1_i8	492	chr3	2040556	2041012	+
TRINITY_DN14662_c0_g1_i12	492	chr3	2040556	2041012	+
TRINITY_DN14662_c0_g1_i11	492	chr3	2019789	2020279	+
TRINITY_DN14671_c0_g1_i1	249	chr18	11611060	11611427	-
TRINITY_DN14703_c1_g1_i1	661	scaffold1610	63	723	+
TRINITY_DN14747_c0_g1_i1	274	chr17	93188	93415	-
TRINITY_DN14867_c0_g1_i5	334	scaffold583	220260	220593	+
TRINITY_DN14809_c0_g1_i4	674	scaffold680	49715	50369	-
TRINITY_DN14863_c0_g1_i1	525	chr17	6613551	6614055	+
TRINITY_DN14801_c1_g3_i1	312	chr1	6530510	6530745	-
TRINITY_DN14948_c0_g1_i3	305	chr3	1918128	1918285	-
TRINITY_DN14999_c0_g1_i1	411	chr17	12151945	12152354	-
TRINITY_DN14968_c0_g1_i2	378	chr1	46111862	46112766	-
TRINITY_DN15053_c0_g2_i1	633	chr10	12103673	12104308	-
TRINITY_DN15174_c0_g1_i4	256	scaffold620	145993	146248	+
TRINITY_DN15297_c0_g2_i1	1944	chr10	16023108	16025421	-
TRINITY_DN15274_c0_g1_i9	656	chr11	14125690	14126235	-
TRINITY_DN15382_c0_g1_i1	515	chr4	1923421	1925238	+
TRINITY_DN15326_c0_g1_i3	838	chr2	5339531	5340370	-
TRINITY_DN15489_c0_g1_i1	254	chr17	7657177	7657430	-
TRINITY_DN15472_c0_g1_i6	303	chr15	2491403	2491705	+
TRINITY_DN15472_c0_g2_i1	274	chr15	2491196	2491469	+
TRINITY_DN15547_c0_g1_i1	662	chr10	7813143	7813801	-
TRINITY_DN15600_c0_g2_i1	209	chr1	46152213	46152395	+
TRINITY_DN15638_c0_g1_i1	1474	chr11	5287496	5288233	-
TRINITY_DN15632_c0_g1_i1	525	scaffold338	48095	48598	+
TRINITY_DN15632_c0_g1_i3	571	scaffold338	48055	48598	+
TRINITY_DN15714_c0_g3_i1	432	chr1	47944659	47945056	+
TRINITY_DN15720_c0_g1_i4	343	chr3	17782952	17783286	+
TRINITY_DN15720_c0_g1_i6	638	chr3	17746029	17783111	+
TRINITY_DN15720_c0_g1_i2	342	scaffold699	86344	86661	-
TRINITY_DN15767_c0_g1_i1	1703	chr8	7986791	7989429	+
TRINITY_DN15767_c0_g1_i2	1722	chr8	7986791	7989429	+
TRINITY_DN15739_c0_g3_i4	400	chr12	10679495	10679890	+
TRINITY_DN15889_c0_g1_i1	777	chr13	3849063	3849711	+
TRINITY_DN15809_c0_g1_i2	278	scaffold404	88806	89078	-
TRINITY_DN15993_c0_g1_i2	1162	chr9	7785119	7786455	+
TRINITY_DN16043_c0_g1_i1	237	chr19	15042854	15043090	-
TRINITY_DN16268_c0_g1_i4	909	chr5	3188195	3189138	+
TRINITY_DN16268_c0_g1_i5	995	chr5	3188195	3189157	+
TRINITY_DN16268_c0_g1_i7	2120	chr5	3186058	3187872	+
TRINITY_DN16213_c0_g4_i2	296	chr10	2529812	2530133	+
TRINITY_DN16213_c0_g4_i1	319	chr10	2529812	2530133	+
TRINITY_DN16288_c0_g1_i13	310	chr9	996971	997279	+
TRINITY_DN16309_c0_g1_i3	641	chr1	5729373	5730132	-
TRINITY_DN16394_c0_g1_i1	806	chr6	13932087	13932894	+
TRINITY_DN16344_c0_g1_i1	398	chr8	12430222	12430604	+
TRINITY_DN16312_c0_g1_i1	483	chr16	1491835	1492317	-
TRINITY_DN16429_c0_g1_i2	626	chr1	30218900	30219525	+
TRINITY_DN16546_c0_g1_i1	915	chr2	3379041	3380166	-
TRINITY_DN16599_c0_g1_i1	909	chr1	23550765	23551659	+
TRINITY_DN16520_c0_g1_i1	263	chr1	46754797	46755053	-
TRINITY_DN16520_c0_g1_i3	646	chr1	46790716	46791239	-
TRINITY_DN16680_c0_g1_i1	767	chr6	15124404	15125170	+
TRINITY_DN16669_c0_g1_i11	1394	chr15	9332753	9333856	-
TRINITY_DN16799_c0_g1_i6	1181	chr17	14570155	14580968	+
TRINITY_DN16799_c0_g1_i9	343	chr17	14580710	14581044	+
TRINITY_DN16713_c0_g1_i5	535	chr17	14569574	14570107	+
TRINITY_DN16713_c0_g1_i7	912	chr17	14567882	14568786	+
TRINITY_DN16713_c0_g1_i11	903	chr17	14576776	14577670	+
TRINITY_DN16780_c0_g1_i1	950	chr19	1041228	1042193	-
TRINITY_DN16780_c0_g2_i1	815	chr19	1045564	1046376	-
TRINITY_DN16780_c0_g3_i2	1167	chr19	1028859	1038944	-
TRINITY_DN16780_c0_g3_i3	856	chr19	1029065	1038944	-
TRINITY_DN16863_c0_g1_i6	483	chr1	46753261	46753743	-
TRINITY_DN16863_c0_g1_i7	542	chr1	46754378	46754896	-
TRINITY_DN16863_c0_g1_i3	483	chr1	46753261	46753743	-
TRINITY_DN16863_c0_g1_i8	217	chr1	46754691	46754896	-
TRINITY_DN16863_c0_g2_i9	634	chr1	46114016	46114622	+
TRINITY_DN16863_c0_g2_i8	393	chr1	46114247	46114622	+
TRINITY_DN16863_c0_g2_i2	335	chr1	46746975	46753742	+
TRINITY_DN16863_c0_g2_i7	233	chr1	46788138	46788338	+
TRINITY_DN16863_c0_g3_i1	458	chr1	46747392	46750192	-
TRINITY_DN16837_c0_g2_i1	321	chr19	15079769	15080089	+
TRINITY_DN16958_c0_g1_i1	857	chr17	11606411	11651676	-
TRINITY_DN16946_c2_g1_i1	1176	chr5	9598198	9599365	+
TRINITY_DN16949_c0_g1_i6	349	chr3	17955944	17956269	-
TRINITY_DN17070_c0_g1_i14	540	chr11	16182283	16182730	-
TRINITY_DN17036_c0_g1_i4	949	chr15	6395474	6396422	-
TRINITY_DN17010_c1_g1_i5	324	chr15	2491164	2491489	+
TRINITY_DN17211_c0_g1_i2	835	chr1	6699549	6700537	-
TRINITY_DN17204_c0_g1_i1	405	chr12	10680415	10680819	+
TRINITY_DN17296_c0_g1_i5	345	chr3	17124186	17124802	+
TRINITY_DN17337_c0_g1_i1	765	chr2	12785925	12786642	-
TRINITY_DN17380_c0_g1_i9	486	chr1	46286885	46287670	-
TRINITY_DN17380_c0_g1_i10	247	chr1	46113159	46113405	+
TRINITY_DN17335_c0_g2_i1	259	scaffold703	17136	17376	+
TRINITY_DN17335_c0_g2_i2	258	chr19	15026806	15026984	-
TRINITY_DN17356_c0_g1_i2	339	chr3	2179805	2180130	-
TRINITY_DN17711_c0_g1_i2	569	chr19	11216498	11217342	+
TRINITY_DN17711_c0_g1_i3	563	chr19	11216498	11217342	+
TRINITY_DN17817_c0_g1_i3	1139	chr18	9832245	9833359	+
TRINITY_DN17824_c0_g1_i2	1472	chr12	8173512	8174973	-
TRINITY_DN17827_c0_g1_i2	1100	chr11	16553471	16554541	-
TRINITY_DN17954_c0_g3_i1	322	chr15	10952104	10952424	+
TRINITY_DN17908_c0_g2_i1	608	scaffold588	53899	56224	+
TRINITY_DN18004_c0_g1_i1	736	chr6	17023136	17023869	-
TRINITY_DN18024_c0_g1_i1	568	chr2	14931330	14931854	-
TRINITY_DN18024_c0_g1_i2	593	chr2	14931330	14931854	-
TRINITY_DN18068_c0_g1_i1	356	chr14	7107981	7108329	+
TRINITY_DN18158_c0_g1_i1	1321	chr14	9644281	9645176	+
TRINITY_DN18189_c0_g1_i4	231	scaffold709	32142	32368	-
TRINITY_DN18189_c0_g1_i5	395	scaffold709	31965	32368	-
TRINITY_DN18115_c0_g1_i1	1118	scaffold106	503507	505376	+
TRINITY_DN18224_c0_g1_i1	1859	chr14	13240156	13241751	+
TRINITY_DN18224_c0_g1_i2	1483	chr14	13229193	13241751	+
TRINITY_DN18224_c0_g1_i3	1853	chr14	13240156	13241751	+
TRINITY_DN18324_c0_g1_i1	1440	chr4	18657457	18658815	+
TRINITY_DN18424_c0_g5_i1	830	chr1	31263126	31263961	+
TRINITY_DN18574_c0_g1_i4	512	chr10	10186358	10186869	+
TRINITY_DN18574_c0_g1_i2	1014	chr10	10185340	10186869	+
TRINITY_DN18698_c0_g1_i5	2308	chr8	3242807	3245112	+
TRINITY_DN18698_c0_g1_i1	2093	chr8	3242807	3245112	-
TRINITY_DN18609_c0_g1_i1	786	chr4	18807316	18808236	-
TRINITY_DN18716_c3_g1_i1	681	chr6	18135812	18136490	-
TRINITY_DN18779_c0_g1_i5	376	chr3	2179219	2179594	-
TRINITY_DN18779_c0_g1_i1	379	chr3	1690014	1690384	-
TRINITY_DN18983_c0_g1_i7	432	chr19	16105482	16106571	+
TRINITY_DN18907_c0_g1_i1	446	chr9	5082847	5083292	+
TRINITY_DN19027_c0_g1_i9	684	chr19	11216139	11217150	+
TRINITY_DN19085_c0_g1_i4	1120	chr13	9321847	9322965	+
TRINITY_DN19274_c0_g3_i1	471	chr1	28472765	28473235	+
TRINITY_DN19363_c0_g2_i1	1091	scaffold1610	1387	2477	-
TRINITY_DN19377_c0_g2_i1	928	chr2	10015489	10017124	-
TRINITY_DN19329_c0_g1_i1	757	chr2	17849461	17852072	-
TRINITY_DN19326_c0_g2_i1	981	chr13	3846823	3847813	-
TRINITY_DN19494_c0_g1_i1	655	chr10	1471419	1472073	-
TRINITY_DN19409_c0_g2_i1	568	chr18	1861204	1863272	+
TRINITY_DN19493_c0_g1_i3	530	scaffold404	99025	99313	+
TRINITY_DN19493_c0_g3_i1	206	scaffold404	129607	129810	+
TRINITY_DN19584_c0_g1_i4	721	chr19	15080432	15081164	+
TRINITY_DN19547_c0_g3_i2	2308	scaffold599	57286	58243	+
TRINITY_DN19555_c0_g1_i1	588	chr1	12266833	12267398	-
TRINITY_DN19527_c0_g1_i6	636	chr8	5169310	5170478	+
TRINITY_DN19527_c0_g1_i7	588	chr8	5169310	5169899	-
TRINITY_DN19679_c0_g1_i6	361	scaffold185	83395	83755	-
TRINITY_DN19678_c0_g1_i4	346	chr19	11214194	11214539	-
TRINITY_DN19682_c0_g1_i4	323	chr19	13764676	13774992	+
TRINITY_DN19669_c0_g4_i1	393	chr1	32655870	32656252	-
TRINITY_DN19683_c0_g1_i6	480	chr19	6085154	6086112	-
TRINITY_DN19742_c0_g1_i1	957	chr1	738167	739221	-
TRINITY_DN19728_c0_g1_i1	745	chr10	8285704	8295074	+
TRINITY_DN19891_c0_g1_i1	881	chr6	10200212	10200790	+
TRINITY_DN19816_c0_g1_i1	443	chr19	8527303	8527746	+
TRINITY_DN19884_c0_g1_i1	212	chr12	10679368	10679576	+
TRINITY_DN19972_c0_g1_i1	901	chr17	6426583	6427482	-
TRINITY_DN20060_c0_g1_i1	679	chr1	44240379	44241006	+
TRINITY_DN20183_c0_g1_i4	280	chr1	46287711	46287945	+
TRINITY_DN20183_c0_g1_i2	455	chr1	46158638	46159088	+
TRINITY_DN20325_c0_g1_i1	420	chr17	14018094	14018508	-
TRINITY_DN20325_c0_g1_i2	306	chr17	14017981	14018508	-
TRINITY_DN20465_c0_g1_i1	657	chr13	4542833	4543484	+
TRINITY_DN20454_c0_g1_i1	731	chr19	12006414	12007141	+
TRINITY_DN20490_c0_g1_i6	926	chr15	7802259	7803169	-
TRINITY_DN20501_c0_g4_i1	751	scaffold543	7539	8267	+
TRINITY_DN20577_c0_g1_i1	788	chr5	6213820	6214564	-
TRINITY_DN20509_c0_g1_i6	377	chr18	287394	287770	-
TRINITY_DN20524_c0_g1_i1	805	chr17	3250303	3252189	+
TRINITY_DN20769_c0_g1_i11	733	chr4	6313668	6314361	-
TRINITY_DN20917_c0_g1_i3	673	chr19	1150938	1172552	-
TRINITY_DN20907_c0_g2_i2	589	chr12	6115498	6116060	+
TRINITY_DN21093_c0_g1_i1	927	chr2	14358972	14359896	-
TRINITY_DN21105_c2_g1_i2	879	chr10	7500695	7501550	-
TRINITY_DN21105_c2_g1_i1	823	chr7	9256937	9257772	-
TRINITY_DN21105_c2_g1_i4	865	chr10	7500695	7501550	-
TRINITY_DN21293_c0_g1_i3	261	scaffold680	49586	49842	+
TRINITY_DN21281_c0_g1_i3	581	chr6	9433247	9433655	-
TRINITY_DN21389_c0_g2_i1	526	chr17	7657922	7658492	-
TRINITY_DN21453_c1_g2_i4	1331	chr4	4300994	4302263	-
TRINITY_DN21720_c0_g1_i4	295	chr1	46159527	46159761	+
TRINITY_DN21720_c0_g1_i5	295	chr1	46159527	46159761	+
TRINITY_DN21720_c0_g1_i6	295	chr1	46114952	46115246	+
TRINITY_DN21720_c0_g1_i7	295	chr1	46114952	46115246	+
TRINITY_DN21720_c0_g1_i1	295	chr1	46114952	46115246	+
TRINITY_DN21720_c0_g1_i2	295	chr1	46159527	46159761	+
TRINITY_DN21720_c0_g1_i8	262	chr1	46114952	46115246	+
TRINITY_DN21720_c0_g1_i10	292	chr1	46159527	46159761	+
TRINITY_DN21763_c0_g1_i1	1085	chr1	46793205	46794234	-
TRINITY_DN21805_c0_g1_i1	285	chr19	14945194	14945474	+
TRINITY_DN22058_c0_g1_i1	764	chr15	8839112	8839875	-
TRINITY_DN22065_c0_g1_i1	630	chr2	18856488	18857126	+
TRINITY_DN22033_c0_g1_i1	686	chr6	9712207	9712828	+
TRINITY_DN22167_c0_g1_i1	1210	chr18	2642294	2643464	-
TRINITY_DN22300_c0_g1_i1	299	chr18	11607073	11607926	-
TRINITY_DN22357_c0_g3_i1	586	chr2	18204551	18205135	-
TRINITY_DN22353_c0_g1_i1	203	chr18	5020183	5020385	-
TRINITY_DN22374_c0_g1_i1	538	chr7	57306	57842	-
TRINITY_DN22526_c0_g1_i1	1279	chr1	47264549	47265824	+
TRINITY_DN22758_c0_g1_i2	316	scaffold699	138657	138972	+
TRINITY_DN22886_c0_g1_i1	413	chr1	19116592	19117899	+
TRINITY_DN22863_c0_g1_i1	342	scaffold245	185621	185996	-
TRINITY_DN22828_c0_g1_i1	768	chr16	10684093	10684861	+
TRINITY_DN22862_c0_g1_i2	308	chr1	41445580	41445883	-
TRINITY_DN22804_c0_g1_i1	393	chr3	1689019	1689404	-
TRINITY_DN22949_c0_g1_i1	749	chr18	3536639	3537374	+
TRINITY_DN23002_c0_g1_i1	848	chr15	7732728	7733576	+
TRINITY_DN23122_c0_g1_i3	329	chr11	13366303	13413425	+
TRINITY_DN23296_c0_g1_i1	1106	chr4	5689167	5690581	-
TRINITY_DN23269_c0_g1_i5	733	chr4	12652694	12653473	-
TRINITY_DN23390_c0_g2_i2	369	chr18	654517	654821	-
TRINITY_DN23363_c0_g1_i4	474	chr1	49338437	49338908	-
TRINITY_DN23434_c0_g1_i3	471	scaffold703	19567	20107	-
TRINITY_DN23496_c0_g1_i2	397	chr3	1123411	1123801	+
TRINITY_DN23496_c0_g1_i3	397	chr3	1123411	1123801	+
TRINITY_DN23675_c0_g1_i1	455	chr10	13400729	13401176	-
TRINITY_DN23951_c0_g1_i1	384	chr14	3554044	3554427	+
TRINITY_DN24086_c0_g3_i1	512	chr15	2414370	2416583	-
TRINITY_DN24105_c0_g2_i1	867	chr10	5242444	5243287	+
TRINITY_DN24237_c0_g1_i5	1670	chr11	2084567	2085068	-
TRINITY_DN24388_c0_g1_i1	322	chr18	859944	860263	+
TRINITY_DN24441_c0_g1_i1	1070	chr19	9872993	9882995	+
TRINITY_DN24599_c0_g1_i1	757	chr9	781221	789267	+
TRINITY_DN24690_c0_g2_i1	261	chr1	52840235	52842019	-
TRINITY_DN24718_c0_g1_i1	530	chr4	11781987	11782516	-
TRINITY_DN24711_c0_g1_i1	623	chr14	3911158	3911774	-
TRINITY_DN24772_c0_g1_i3	689	chr10	13680960	13681656	+
TRINITY_DN24773_c1_g1_i1	998	scaffold243	70318	79878	+
TRINITY_DN24848_c0_g1_i1	533	chr7	6454768	6455260	+
TRINITY_DN24848_c0_g3_i1	877	chr5	14284163	14285032	-
TRINITY_DN24917_c0_g1_i1	1697	chr19	10687154	10689697	+
TRINITY_DN25090_c0_g1_i2	453	chr12	13048699	13049153	+
TRINITY_DN25118_c0_g1_i5	472	chr10	12037953	12038516	+
TRINITY_DN25468_c0_g1_i1	377	chr12	3915049	3916593	+
TRINITY_DN25589_c0_g1_i2	246	chr19	15056491	15056736	+
TRINITY_DN25589_c0_g2_i3	349	chr1	38670379	38670728	-
TRINITY_DN25690_c2_g2_i1	238	chr18	4183806	4184015	-
TRINITY_DN25690_c1_g1_i1	528	scaffold371	21631	22176	-
TRINITY_DN25781_c0_g1_i2	564	chr1	51570184	51570750	-
TRINITY_DN25709_c0_g1_i2	322	chr19	13734864	13735200	+
TRINITY_DN25769_c0_g1_i1	780	chr12	1160999	1161786	+
TRINITY_DN25860_c0_g1_i1	841	chr19	6705129	6705969	-
TRINITY_DN25881_c0_g1_i1	884	chr10	10819475	10820353	+
TRINITY_DN25955_c0_g1_i4	598	scaffold672	180694	181285	-
TRINITY_DN25955_c0_g1_i6	598	chr10	15815519	15815910	-
TRINITY_DN25968_c0_g1_i2	846	chr5	21511168	21512006	+
TRINITY_DN26016_c0_g1_i4	252	scaffold404	88636	88881	-
TRINITY_DN26016_c0_g1_i6	393	chr12	12114831	12115223	+
TRINITY_DN26256_c0_g2_i1	1034	chr19	8516338	8517371	+
TRINITY_DN26265_c0_g2_i1	220	chr18	316318	316531	+
TRINITY_DN26795_c1_g1_i1	247	scaffold338	50300	51230	-
TRINITY_DN26817_c0_g1_i1	622	chr17	5647645	5648222	+
TRINITY_DN26911_c0_g1_i4	640	chr6	8604349	8604958	-
TRINITY_DN27049_c0_g2_i1	1640	chr8	3939222	3940815	-
TRINITY_DN27049_c0_g3_i1	874	chr8	3938324	3939162	+
TRINITY_DN27043_c2_g1_i1	1156	chr17	10552225	10552817	-
TRINITY_DN27182_c0_g1_i1	1226	chr4	12414684	12416440	-
TRINITY_DN27128_c0_g1_i1	489	chr19	14890648	14891545	-
TRINITY_DN27128_c0_g2_i1	589	chr2	71325	72493	-
TRINITY_DN27340_c0_g1_i1	1738	chr14	5637259	5639006	-
TRINITY_DN27429_c0_g1_i1	398	chr1	9209102	9209484	+
TRINITY_DN27772_c0_g1_i11	493	chr3	20961244	20961868	+
TRINITY_DN27840_c0_g1_i1	959	chr6	15323440	15324367	+
TRINITY_DN28008_c0_g1_i1	537	chr10	13917499	13918015	+
TRINITY_DN28278_c0_g1_i1	818	chr8	5570736	5571550	+
TRINITY_DN28354_c0_g1_i5	1449	chr19	8524550	8525861	+
TRINITY_DN28354_c0_g1_i6	1420	chr19	8524550	8525861	+
TRINITY_DN28319_c0_g2_i1	515	chr1	41447457	41448161	+
TRINITY_DN28413_c0_g1_i1	576	chr13	12822601	12823174	-
TRINITY_DN28454_c0_g1_i1	1393	chr18	11354821	11355094	+
TRINITY_DN28926_c0_g1_i5	1183	scaffold270	10089	11250	+
TRINITY_DN29109_c0_g1_i1	778	chr12	12195450	12196227	+
TRINITY_DN29390_c0_g1_i1	344	chr4	2650669	2651027	-
TRINITY_DN29433_c0_g1_i1	969	chr2	6420335	6421302	+
TRINITY_DN29454_c0_g1_i1	555	chr5	9928380	9928934	-
TRINITY_DN29584_c0_g2_i2	430	chr3	2355056	2355485	-
TRINITY_DN30818_c0_g1_i3	414	chr1	46788045	46788362	+
TRINITY_DN31246_c0_g4_i3	1383	chr1	42236888	42238083	-
TRINITY_DN31446_c0_g1_i1	1618	chr2	13120738	13124188	+
TRINITY_DN31822_c0_g1_i4	2150	chr18	8132344	8132829	-
TRINITY_DN31909_c0_g1_i1	1099	chr16	9098986	9100068	+
TRINITY_DN32374_c0_g1_i1	904	chr8	9761222	9762110	+
TRINITY_DN32660_c0_g1_i6	1058	chr11	3209907	3223403	+
TRINITY_DN32719_c3_g1_i1	503	chr19	8526184	8526687	+
TRINITY_DN33186_c0_g1_i1	301	chr5	19110537	19110837	-
TRINITY_DN33616_c0_g1_i2	659	chr5	1512739	1513380	+
TRINITY_DN34380_c0_g1_i1	1722	chr6	6152964	6154678	-
TRINITY_DN34380_c0_g2_i1	994	chr16	4761233	4762187	+
TRINITY_DN34380_c0_g2_i5	969	chr16	4761233	4762187	+
TRINITY_DN35168_c0_g1_i1	427	chr17	4010062	4010460	+
TRINITY_DN35443_c0_g1_i1	1510	chr19	11526523	11527228	-
TRINITY_DN35469_c0_g1_i1	500	chr10	10619907	10620407	-
TRINITY_DN35947_c1_g1_i1	1503	chr12	12191752	12192484	-
TRINITY_DN36246_c0_g1_i2	476	scaffold221	16171	16644	-
TRINITY_DN36933_c0_g1_i1	369	chr19	14913269	14913637	+
TRINITY_DN37071_c2_g1_i1	1405	chr19	1409385	1410788	-
TRINITY_DN37427_c0_g1_i1	528	chr9	999334	999690	-
TRINITY_DN37999_c0_g1_i6	592	chr12	538729	539893	+
TRINITY_DN37978_c0_g1_i3	926	chr5	17767556	17768485	-
TRINITY_DN38637_c2_g2_i2	996	chr2	18810949	18811912	+
TRINITY_DN39464_c0_g1_i1	1346	chr2	8533022	8534325	-
TRINITY_DN39699_c0_g1_i1	259	chr1	1566695	1566953	-
TRINITY_DN39731_c0_g1_i1	473	chr5	5141447	5141919	-
TRINITY_DN39921_c0_g1_i1	823	chr10	16389916	16390702	-
TRINITY_DN39922_c0_g1_i2	250	scaffold137	80432	80658	-
TRINITY_DN40146_c1_g1_i2	1505	chr3	18973456	18975659	-
TRINITY_DN40684_c0_g1_i2	607	chr19	13678937	13679543	+
TRINITY_DN40770_c0_g1_i4	1450	chr11	13344294	13345763	+
TRINITY_DN40770_c0_g1_i2	1682	chr11	13344294	13345978	+
TRINITY_DN40996_c0_g1_i1	791	chr5	3612457	3613529	+
TRINITY_DN41121_c0_g4_i1	1415	chr19	8519420	8520834	-
TRINITY_DN41626_c0_g1_i1	329	scaffold620	146395	147742	-
TRINITY_DN42012_c0_g1_i1	752	chr10	19758711	19759543	+
TRINITY_DN42528_c0_g1_i5	466	chr1	46348705	46349175	+
TRINITY_DN42528_c0_g1_i6	649	scaffold621	98312	98959	+
TRINITY_DN42528_c0_g1_i3	649	chr1	47994473	47995120	-
TRINITY_DN43177_c0_g1_i1	855	chr1	13895523	13896378	+
TRINITY_DN45426_c0_g1_i1	1059	chr10	5450370	5451430	-
TRINITY_DN45535_c0_g1_i1	450	chr19	16108747	16109185	-
TRINITY_DN45789_c0_g1_i1	359	chr18	12364258	12365850	+
TRINITY_DN45761_c1_g1_i1	781	chr19	13855113	13855891	+
TRINITY_DN45823_c0_g1_i1	286	scaffold404	105436	105721	+
TRINITY_DN45972_c0_g1_i1	993	scaffold133	152600	153564	+
TRINITY_DN46928_c0_g1_i1	674	chr3	16115016	16125821	+
TRINITY_DN48611_c0_g1_i1	879	chr12	5386991	5387703	+
TRINITY_DN49586_c0_g1_i1	376	chr3	20341570	20341943	-
TRINITY_DN50034_c0_g1_i1	1331	chr16	12260573	12261818	-
TRINITY_DN50242_c0_g1_i3	1117	chr1	10530305	10531413	+
TRINITY_DN51714_c0_g1_i1	595	chr4	5741907	5742499	-
TRINITY_DN52198_c0_g2_i1	257	chr15	39879	40134	-
TRINITY_DN52443_c0_g1_i1	837	chr12	12462387	12463299	+
TRINITY_DN54320_c0_g1_i1	594	chr12	4089400	4089991	+
TRINITY_DN54878_c0_g1_i1	687	scaffold81	442414	443091	-
TRINITY_DN55151_c0_g1_i1	378	chr3	5656709	5657086	+
TRINITY_DN55803_c0_g1_i4	260	chr3	17729824	17730180	+
TRINITY_DN56096_c0_g1_i2	394	chr2	56288	56679	-
TRINITY_DN56096_c0_g1_i3	209	chr2	56288	56496	-
TRINITY_DN56461_c0_g2_i1	1059	chr11	3168116	3169174	+
TRINITY_DN57719_c0_g1_i1	487	chr3	17744696	17745184	-
TRINITY_DN58804_c0_g1_i1	863	chr5	14283414	14284106	+
TRINITY_DN59488_c0_g1_i1	1031	chr1	35890138	35891159	-
TRINITY_DN59488_c0_g1_i2	1026	chr1	35890138	35891159	-
TRINITY_DN61002_c0_g2_i1	1574	chr18	10160540	10161185	+
TRINITY_DN61522_c0_g1_i1	1013	chr7	4065893	4066904	-
TRINITY_DN63189_c0_g2_i1	412	chr16	10935403	10935756	+
TRINITY_DN64343_c0_g1_i1	928	chr3	11811028	11811846	+
TRINITY_DN66395_c0_g1_i1	1046	chr1	44362523	44363853	-
TRINITY_DN66419_c1_g1_i1	283	chr7	1025768	1026057	+
TRINITY_DN67236_c0_g1_i1	268	scaffold699	140567	140834	+
TRINITY_DN68026_c0_g1_i1	1066	chr11	5683458	5684523	+
TRINITY_DN68295_c0_g1_i1	265	chr19	782144	782408	-
TRINITY_DN69103_c0_g1_i2	206	chr12	12092165	12092362	-
TRINITY_DN71037_c1_g1_i1	646	chr2	21304350	21304983	+
TRINITY_DN71074_c0_g1_i1	760	chr13	3848280	3848710	+
TRINITY_DN73299_c0_g1_i1	752	chr14	5575366	5576127	+
TRINITY_DN73437_c0_g1_i1	755	chr18	508905	509659	+
TRINITY_DN73429_c0_g1_i1	971	chr7	9580600	9581551	-
TRINITY_DN73747_c0_g2_i1	208	chr19	13462768	13462949	+
TRINITY_DN75026_c0_g1_i1	710	chr14	2507548	2508257	+
TRINITY_DN76796_c0_g3_i1	737	chr11	1665438	1666173	-
TRINITY_DN77271_c0_g1_i1	527	chr11	914793	916691	-
TRINITY_DN78893_c0_g1_i1	800	chr17	11319102	11319900	-
TRINITY_DN79002_c0_g1_i1	1103	chr4	9733896	9734967	+
TRINITY_DN79319_c0_g1_i1	712	chr19	15588467	15589320	-
TRINITY_DN79395_c0_g1_i1	960	chr1	4174151	4175110	+
TRINITY_DN82339_c0_g1_i1	989	chr19	8522772	8523760	-
TRINITY_DN83182_c0_g1_i1	1395	chr4	8366004	8367823	-
TRINITY_DN83972_c0_g2_i1	1686	chr6	10528052	10529536	+
TRINITY_DN98184_c0_g1_i1	407	chr12	10673613	10674025	+
TRINITY_DN101716_c0_g1_i1	622	chr5	8461856	8463086	+
TRINITY_DN111117_c0_g1_i1	590	chr7	3738661	3739140	+
TRINITY_DN121235_c0_g1_i1	571	chr14	6185019	6185577	-
TRINITY_DN124094_c0_g1_i1	1340	chr6	11999625	12000964	-
TRINITY_DN124109_c0_g1_i1	634	chr19	8523843	8524476	-
TRINITY_DN125015_c0_g1_i1	1838	chr9	9882341	9882652	+
TRINITY_DN128872_c0_g1_i1	791	chr5	3340642	3341432	+
TRINITY_DN133167_c0_g1_i1	1191	chr4	9978096	9979504	+
TRINITY_DN134205_c0_g1_i1	748	chr12	7341419	7342166	+
TRINITY_DN134775_c0_g1_i1	707	chr1	41318563	41319238	+
TRINITY_DN138532_c0_g1_i1	415	chr1	6710020	6710319	+
TRINITY_DN141003_c0_g1_i1	1058	chr5	6340418	6340697	+
TRINITY_DN141597_c0_g1_i1	641	chr2	10625808	10626469	+
TRINITY_DN142469_c0_g1_i1	888	chr19	846317	847143	+
TRINITY_DN148842_c0_g1_i1	762	chr5	4770991	4771756	+
TRINITY_DN149373_c0_g1_i1	691	chr1	5454162	5454850	-
TRINITY_DN149742_c0_g1_i1	652	chr5	17018132	17018782	-
TRINITY_DN150634_c0_g1_i1	1509	chr8	15607508	15609015	-
TRINITY_DN151220_c0_g1_i1	814	chr2	5688109	5688880	-
TRINITY_DN151246_c0_g1_i1	658	chr4	5727871	5728474	-
TRINITY_DN156734_c0_g1_i1	728	chr5	5802876	5803597	+
TRINITY_DN156841_c0_g1_i1	1770	chr17	9682044	9683735	+
TRINITY_DN159162_c0_g1_i1	1014	chr12	10590018	10591031	-
TRINITY_DN159836_c0_g1_i1	1180	chr16	10377139	10377612	+
