## Supplementary material for "An Improved Chromosome-scale Genome Assembly and Population Genetics resource for *Populus tremula*": Supplementary table S11. Climate data for aspen collections.xlsx

### Sheet: Legend
Supplementary table S11.
Mean values of geographic variables for each of the ScotAsp, SwAsp and UmAsp collections, of resepctively (102, 99 and 227 aspen individuals), for which data are available, and which are present in the VCF (variant call files) and included in the population genetic and genome wide association analyses. The outgroup individuals from the UmAsp collection have been excluded.
Data were extracted from WorldClim 2.1, Historical climate data from 1970 to 2000, at 10 minute resolution (Fick, S.E. and R.J. Hijmans, 2017. WorldClim 2: new 1km spatial resolution climate surfaces for global land areas. International Journal of Climatology 37 (12): 4302-4315).

### Sheet: Geographic variables
Collection	Mean Latitude (˚N)	Mean Longitude (°E)	Mean annual windspeed (m s-1)	Mean annual vapour pressure (kPa)	Mean annual precipitation (mm)	Mean annual solar radiation (kJ m-2 day-1)
ScotAsp	56.7737	-4.32021	4.93626	0.887125	117.712	8442.4
SwAsp	60.7773	16.1215	3.09956	0.724488	58.5154	9201.86
UmAsp	63.8714	20.4122	3.7333	0.681523	53.2106	8607.18
